# Identification of polyphosphate-binding proteins in *E. coli* uncovers targets involved in translation control and ribosome biogenesis

**DOI:** 10.1101/2025.02.12.637445

**Authors:** Kanchi Baijal, Brianna Kore, Iryna Abramchuk, Alix Denoncourt, Shauna Han, Abby Simms, Amy Dagenais, Abagail R. Long, Adam D. Rudner, Mathieu Lavallée-Adam, Michael J. Gray, Michael Downey

## Abstract

In many bacteria, polyphosphate kinase (PPK) enzymes use ATP to synthesize polyphosphate (polyP) in response to cellular stress. These chains of inorganic phosphates are joined by high-energy bonds and can reach hundreds of residues in length. PolyP plays diverse functions in helping bacteria adjust to changing environmental conditions. However, the molecular mechanisms underlying these functions are poorly understood. In eukaryotic cells, polyacidic serine- and lysine-rich (PASK) motifs of proteins can mediate binding to polyP chains. Whereas PASK motifs are relatively common in yeast and human cells, we report that these sequences are rare in bacteria commonly used for polyP research. Thus, to identify novel polyP-binding proteins in *Escherichia coli,* we carried out an untargeted screen and identified 7 novel targets with links to translation control and ribosome biogenesis. For two targets, the GTPase activating protein YihI and the ribonuclease Rnr, we mapped the regions of polyP interaction to non-PASK sequences and identified lysine residues critical for binding. We found that deletion of *rnr* suppressed the slow growth phenotype of Δ*ppk* mutants grown on minimal media. Conversely, *ppk* deletion resulted in decreased Rnr protein expression. These phenotypes were dependent on the polyP binding region of Rnr but independent of polyP binding itself, suggesting a complex interplay between PPK and Rnr function in *E. coli.* Overall, our work provides new insights into the scope of polyP binding proteins and extends the connections between polyP and the regulation of protein translation in *E. coli*.
