## Supplemental Table 1 for "Identification of polyphosphate-binding proteins in *E. coli* uncovers targets involved in translation control and ribosome biogenesis"

### Sheet: TAP screen
	Plate	Row	Column	Tag	Gene
	1	A	1	TAP	holA			TAP-tagged Strains
	1	A	2	TAP	topB			NOT SCREENED	SCREENED
	1	A	3	TAP	clpX			Undetected (20)	Shift (2)
	1	A	4	TAP	clpA			No growth (0)	No shift (221)
	1	A	5	TAP	mglB
	1	A	6	TAP	rpoN
	1	A	7	TAP	greB
	1	A	8	TAP	lexA
	1	A	9	TAP	ynhD
	1	A	10	TAP	ilvH
	1	A	11	TAP	yihA
	1	A	12	TAP	argB
	1	B	1	TAP	holB
	1	B	2	TAP	ssb
	1	B	3	TAP	hscC
	1	B	4	TAP	groL
	1	B	5	TAP	galR
	1	B	6	TAP	farR
	1	B	7	TAP	ychA
	1	B	8	TAP	phoB
	1	B	9	TAP	trmD
	1	B	10	TAP	moaB
	1	B	11	TAP	rcsA
	1	B	12	TAP	deoC
	1	C	1	TAP	holC
	1	C	2	TAP	umuC
	1	C	3	TAP	clpP
	1	C	4	TAP	dnaK
	1	C	5	TAP	araC
	1	C	6	TAP	yncC
	1	C	7	TAP	yhiF
	1	C	8	TAP	lrp
	1	C	9	TAP	argB
	1	C	10	TAP	rfbC
	1	C	11	TAP	yqiE
	1	C	12	TAP	yhfN
	1	D	1	TAP	holD
	1	D	2	TAP	htpG
	1	D	3	TAP	cbpA
	1	D	4	TAP	accC
	1	D	5	TAP	fnr
	1	D	6	TAP	yeaM
	1	D	7	TAP	yacL
	1	D	8	TAP	rpiB
	1	D	9	TAP	ksgA
	1	D	10	TAP	yceB
	1	D	11	TAP	yceH
	1	D	12	TAP	ygiC
	1	E	1	TAP	dnaB
	1	E	2	TAP	grpE
	1	E	3	TAP	hscB
	1	E	4	TAP	yeaF
	1	E	5	TAP	himA
	1	E	6	TAP	srlR
	1	E	7	TAP	yihW
	1	E	8	TAP	ybaD
	1	E	9	TAP	glyQ
	1	E	10	TAP	ahpC
	1	E	11	TAP	yciO
	1	E	12	TAP	sufB
	1	F	1	TAP	dnaG
	1	F	2	TAP	hslV
	1	F	3	TAP	clpB
	1	F	4	TAP	malF
	1	F	5	TAP	himD
	1	F	6	TAP	greA
	1	F	7	TAP	ndk
	1	F	8	TAP	ygbB
	1	F	9	TAP	speE
	1	F	10	TAP	efp
	1	F	11	TAP	ybbL
	1	F	12	TAP	sufD
	1	G	1	TAP	dnaT
	1	G	2	TAP	hscA
	1	G	3	TAP	groS
	1	G	4	TAP	pldA
	1	G	5	TAP	fis
	1	G	6	TAP	gltF
	1	G	7	TAP	argR
	1	G	8	TAP	ycjC
	1	G	9	TAP	yabC
	1	G	10	TAP	ygcP
	1	G	11	TAP	bioH
	1	G	12	TAP	nusG
	1	H	1	TAP	dnaX
	1	H	2	TAP	dnaJ
	1	H	3	TAP	hslU
	1	H	4	TAP	malE
	1	H	5	TAP	rpoH
	1	H	6	TAP	rplD
	1	H	7	TAP	marR
	1	H	8	TAP	yhhF
	1	H	9	TAP	hybE
	1	H	10	TAP	yhhF
	1	H	11	TAP	ygbM
	1	H	12	TAP	rpoC
	2	A	1	TAP	nusA
	2	A	2	TAP	crp
	2	A	3	TAP	acpP
	2	A	4	TAP	b2496
	2	A	5	TAP	fabB
	2	A	6	TAP	ftsA
	2	A	7	TAP	gltX
	2	A	8	TAP	ileS
	2	A	9	TAP	leuS
	2	A	10	TAP	map
	2	A	11	TAP	murI
	2	A	12	TAP	prfB
	2	B	1	TAP	yihU
	2	B	2	TAP	dnaG
	2	B	3	TAP	acpS
	2	B	4	TAP	cysS
	2	B	5	TAP	fabD
	2	B	6	TAP	ftsE
	2	B	7	TAP	glyS
	2	B	8	TAP	infA
	2	B	9	TAP	lig
	2	B	10	TAP	mrsA
	2	B	11	TAP	nadE
	2	B	12	TAP	prsA
	2	C	1	TAP	yidC
	2	C	2	TAP	ribH
	2	C	3	TAP	adk
	2	C	4	TAP	def
	2	C	5	TAP	fabI
	2	C	6	TAP	ftsJ
	2	C	7	TAP	gmk
	2	C	8	TAP	infC
	2	C	9	TAP	lolA
	2	C	10	TAP	murA
	2	C	11	TAP	parC
	2	C	12	TAP	pth
	2	D	1	TAP	yjeQ
	2	D	2	TAP	ribD
	2	D	3	TAP	alaS
	2	D	4	TAP	dfp
	2	D	5	TAP	fabZ
	2	D	6	TAP	ftsZ
	2	D	7	TAP	gyrA
	2	D	8	TAP	ispA
	2	D	9	TAP	lpxA
	2	D	10	TAP	murB
	2	D	11	TAP	parE
	2	D	12	TAP	pyrH
	2	E	1	TAP	nusB
	2	E	2	TAP	ychN
	2	E	3	TAP	aspS
	2	E	4	TAP	dut
	2	E	5	TAP	fba
	2	E	6	TAP	fusA
	2	E	7	TAP	gyrB
	2	E	8	TAP	kdsA
	2	E	9	TAP	lpxB
	2	E	10	TAP	murC
	2	E	11	TAP	plsB
	2	E	12	TAP	rho
	2	F	1	TAP	lamB
	2	F	2	TAP	malT
	2	F	3	TAP	b0174
	2	F	4	TAP	eno
	2	F	5	TAP	ffh
	2	F	6	TAP	gcpE
	2	F	7	TAP	hemM
	2	F	8	TAP	kdsB
	2	F	9	TAP	lpxC
	2	F	10	TAP	murE
	2	F	11	TAP	polA
	2	F	12	TAP	ribB
	2	G	1	TAP	malG
	2	G	2	TAP	rpoD
	2	G	3	TAP	b0420
	2	G	4	TAP	era
	2	G	5	TAP	fldA
	2	G	6	TAP	glmU
	2	G	7	TAP	hisS
	2	G	8	TAP	kdtA
	2	G	9	TAP	lpxD
	2	G	10	TAP	murF
	2	G	11	TAP	ppa
	2	G	12	TAP	rne
	2	H	1	TAP	malM
	2	H	2	TAP	napD
	2	H	3	TAP	b1117
	2	H	4	TAP	fabA
	2	H	5	TAP	frr
	2	H	6	TAP	glnS
	2	H	7	TAP	hlpA
	2	H	8	TAP	kdtB
	2	H	9	TAP	lytB
	2	H	10	TAP	murG
	2	H	11	TAP	prfA
	2	H	12	TAP	rnpA
	3	A	1	TAP	rpoA
	3	A	2	TAP	ycfB
	3	A	3	TAP	manX
	3	A	4	TAP	yraM
	3	A	5	TAP	accA
	3	A	6	TAP	purC
	3	A	7	TAP	NA
	3	B	1	TAP	rpoB
	3	B	2	TAP	ygjD
	3	B	3	TAP	mukB
	3	B	4	TAP	serC
	3	B	5	TAP	dnaQ
	3	B	6	TAP	rpoS
	3	B	7	TAP	NA
	3	C	1	TAP	secA
	3	C	2	TAP	yhbZ
	3	C	3	TAP	b2810
	3	C	4	TAP	ybbN
	3	C	5	TAP	fkpB
	3	C	6	TAP	yfcK
	3	C	7	TAP	NA
	3	D	1	TAP	spoT
	3	D	2	TAP	adiA
	3	D	3	TAP	cadA
	3	D	4	TAP	ybdQ
	3	D	5	TAP	ftsY
	3	D	6	TAP	modE
	3	D	7	TAP	NA
	3	E	1	TAP	tmk
	3	E	2	TAP	b2384
	3	E	3	TAP	gadB
	3	E	4	TAP	yciL
	3	E	5	TAP	hexR
	3	E	6	TAP	NA
	3	E	7	TAP	NA
	3	F	1	TAP	topA
	3	F	2	TAP	gadA
	3	F	3	TAP	lon
	3	F	4	TAP	yhbY
	3	F	5	TAP	holE
	3	F	6	TAP	NA
	3	G	1	TAP	trmA
	3	G	2	TAP	hepA
	3	G	3	TAP	rcsB
	3	G	4	TAP	yibA
	3	G	5	TAP	infB
	3	H	1	TAP	usg
	3	H	2	TAP	hns
	3	H	3	TAP	rpiB
	3	H	4	TAP	yjgD
	3	H	5	TAP	menF

### Sheet: SPA screen
	Plate	Row	Column	Tag	Gene
	1	A	1	SPA	acpP			SPA-tagged Strains
	1	A	2	SPA	b1117			NOT SCREENED	SCREENED
	1	A	3	SPA	fabA			Undetected (269)	NuPAGE Shift (7)
	1	A	4	SPA	fldA			No growth (2)	No shift (503)
	1	A	5	SPA	glmU
	1	A	6	SPA	hisS
	1	A	7	SPA	kdtA
	1	A	8	SPA	lpxD
	1	A	9	SPA	murF
	1	A	10	SPA	plsB
	1	A	11	SPA	rho
	1	A	12	SPA	tmk
	1	B	1	SPA	acpS
	1	B	2	SPA	b2496
	1	B	3	SPA	fabB
	1	B	4	SPA	frr
	1	B	5	SPA	glnS
	1	B	6	SPA	hlpA
	1	B	7	SPA	kdtB
	1	B	8	SPA	lytB
	1	B	9	SPA	murG
	1	B	10	SPA	polA
	1	B	11	SPA	ribB
	1	B	12	SPA	topA
	1	C	1	SPA	adk
	1	C	2	SPA	cysS
	1	C	3	SPA	fabD
	1	C	4	SPA	ftsA
	1	C	5	SPA	gltX
	1	C	6	SPA	ileS
	1	C	7	SPA	leuS
	1	C	8	SPA	map
	1	C	9	SPA	murI
	1	C	10	SPA	ppa
	1	C	11	SPA	rne
	1	C	12	SPA	trmA
	1	D	1	SPA	alaS
	1	D	2	SPA	def
	1	D	3	SPA	fabG
	1	D	4	SPA	ftsE
	1	D	5	SPA	glyS
	1	D	6	SPA	infA
	1	D	7	SPA	lig
	1	D	8	SPA	mrsA
	1	D	9	SPA	nadE
	1	D	10	SPA	prfA
	1	D	11	SPA	rnpA
	1	D	12	SPA	usg
	1	E	1	SPA	asnS
	1	E	2	SPA	dfp
	1	E	3	SPA	fabI
	1	E	4	SPA	ftsJ
	1	E	5	SPA	gmk
	1	E	6	SPA	infC
	1	E	7	SPA	lolA
	1	E	8	SPA	murA
	1	E	9	SPA	nrdA
	1	E	10	SPA	prfB
	1	E	11	SPA	rpoA
	1	E	12	SPA	ycfB
	1	F	1	SPA	aspS
	1	F	2	SPA	dut
	1	F	3	SPA	fabZ
	1	F	4	SPA	ftsZ
	1	F	5	SPA	gyrA
	1	F	6	SPA	ispA
	1	F	7	SPA	lpxA
	1	F	8	SPA	murB
	1	F	9	SPA	nrdB
	1	F	10	SPA	prsA
	1	F	11	SPA	rpoB
	1	F	12	SPA	ygjD
	1	G	1	SPA	b0174
	1	G	2	SPA	eno
	1	G	3	SPA	fba
	1	G	4	SPA	fusA
	1	G	5	SPA	gyrB
	1	G	6	SPA	kdsA
	1	G	7	SPA	lpxB
	1	G	8	SPA	murC
	1	G	9	SPA	parC
	1	G	10	SPA	pth
	1	G	11	SPA	secA
	1	G	12	SPA	yhbZ
	1	H	1	SPA	b0420
	1	H	2	SPA	era
	1	H	3	SPA	ffh
	1	H	4	SPA	gcpE
	1	H	5	SPA	hemM
	1	H	6	SPA	kdsB
	1	H	7	SPA	lpxC
	1	H	8	SPA	murE
	1	H	9	SPA	parE
	1	H	10	SPA	pyrH
	1	H	11	SPA	spoT
	1	H	12	SPA	cutA
	2	A	1	SPA	apt
	2	A	2	SPA	bglG
	2	A	3	SPA	cspG
	2	A	4	SPA	fkpA
	2	A	5	SPA	hslS
	2	A	6	SPA	mfd
	2	A	7	SPA	ppiB
	2	A	8	SPA	pykA
	2	A	9	SPA	sspB
	2	A	10	SPA	tktA
	2	A	11	SPA	valS
	2	A	12	SPA	yrdC
	2	B	1	SPA	aroB
	2	B	2	SPA	birA
	2	B	3	SPA	dam
	2	B	4	SPA	fliY
	2	B	5	SPA	hslT
	2	B	6	SPA	mtlD
	2	B	7	SPA	ppiC
	2	B	8	SPA	recJ
	2	B	9	SPA	sucB
	2	B	10	SPA	tpiA
	2	B	11	SPA	ybhK
	2	B	12	SPA	yrfH
	2	C	1	SPA	b0512
	2	C	2	SPA	bolA
	2	C	3	SPA	ddlA
	2	C	4	SPA	folA
	2	C	5	SPA	ilvB
	2	C	6	SPA	pheS
	2	C	7	SPA	prmA
	2	C	8	SPA	rfaD
	2	C	9	SPA	surA
	2	C	10	SPA	trpS
	2	C	11	SPA	ydiB
	2	C	12	SPA	yrfI
	2	D	1	SPA	b0989
	2	D	2	SPA	cspA
	2	D	3	SPA	deaD
	2	D	4	SPA	folC
	2	D	5	SPA	lctD
	2	D	6	SPA	pheT
	2	D	7	SPA	proA
	2	D	8	SPA	ribF
	2	D	9	SPA	tag
	2	D	10	SPA	tsf
	2	D	11	SPA	ygfA
	2	D	12	SPA	zwf
	2	E	1	SPA	b1552
	2	E	2	SPA	cspB
	2	E	3	SPA	dsbA
	2	E	4	SPA	gdhA
	2	E	5	SPA	lepA
	2	E	6	SPA	plsC
	2	E	7	SPA	proS
	2	E	8	SPA	rpe
	2	E	9	SPA	thdF
	2	E	10	SPA	tufB
	2	E	11	SPA	yicC
	2	E	12	SPA	yacL
	2	F	1	SPA	b1983
	2	F	2	SPA	cspC
	2	F	3	SPA	dsbC
	2	F	4	SPA	gidB
	2	F	5	SPA	lplA
	2	F	6	SPA	pncB
	2	F	7	SPA	pstB
	2	F	8	SPA	serS
	2	F	9	SPA	thrS
	2	F	10	SPA	tyrS
	2	F	11	SPA	yjeQ
	2	F	12	SPA	torA
	2	G	1	SPA	b2530
	2	G	2	SPA	cspD
	2	G	3	SPA	fdhD
	2	G	4	SPA	glmS
	2	G	5	SPA	lysU
	2	G	6	SPA	polA
	2	G	7	SPA	purB
	2	G	8	SPA	slyD
	2	G	9	SPA	thyA
	2	G	10	SPA	uvrC
	2	G	11	SPA	yjfQ
	2	G	12	SPA	exbD
	2	H	1	SPA	b3223
	2	H	2	SPA	cspE
	2	H	3	SPA	fklB
	2	H	4	SPA	hslJ
	2	H	5	SPA	manA
	2	H	6	SPA	ppiA
	2	H	7	SPA	eno
	2	H	8	SPA	sspA
	2	H	9	SPA	tig
	2	H	10	SPA	uvrD
	2	H	11	SPA	yohI
	2	H	12	SPA	fecB
	3	A	1	SPA	abc
	3	A	2	SPA	b1773
	3	A	3	SPA	b2529
	3	A	4	SPA	plsX
	3	A	5	SPA	uup
	3	A	6	SPA	ybaD
	3	A	7	SPA	ybeY
	3	A	8	SPA	ycfH
	3	A	9	SPA	yebC
	3	A	10	SPA	yfhA
	3	A	11	SPA	ygeV
	3	A	12	SPA	ygjH
	3	B	1	SPA	adhC
	3	B	2	SPA	b2255
	3	B	3	SPA	b2865
	3	B	4	SPA	rsuA
	3	B	5	SPA	uvrY
	3	B	6	SPA	ybaK
	3	B	7	SPA	ybeZ
	3	B	8	SPA	ycgC
	3	B	9	SPA	yebM
	3	B	10	SPA	yfhC
	3	B	11	SPA	ygfF
	3	B	12	SPA	yhaD
	3	C	1	SPA	agaY
	3	C	2	SPA	b2290
	3	C	3	SPA	eutI
	3	C	4	SPA	sgcE
	3	C	5	SPA	yabB
	3	C	6	SPA	ybaX
	3	C	7	SPA	ycaJ
	3	C	8	SPA	ycgE
	3	C	9	SPA	yecC
	3	C	10	SPA	yfjB
	3	C	11	SPA	ygfT
	3	C	12	SPA	yhaR
	3	D	1	SPA	aroE
	3	D	2	SPA	b2342
	3	D	3	SPA	hofB
	3	D	4	SPA	tdcD
	3	D	5	SPA	yabC
	3	D	6	SPA	ybaZ
	3	D	7	SPA	ycbE
	3	D	8	SPA	ychB
	3	D	9	SPA	yedW
	3	D	10	SPA	ygaG
	3	D	11	SPA	yggH
	3	D	12	SPA	fepB
	3	E	1	SPA	artP
	3	E	2	SPA	b2383
	3	E	3	SPA	idnD
	3	E	4	SPA	trxC
	3	E	5	SPA	yadB
	3	E	6	SPA	ybbA
	3	E	7	SPA	ycbL
	3	E	8	SPA	ychJ
	3	E	9	SPA	yeiP
	3	E	10	SPA	ygbB
	3	E	11	SPA	yggS
	3	E	12	SPA	rbsB
	3	F	1	SPA	b1010
	3	F	2	SPA	b2385
	3	F	3	SPA	idnO
	3	F	4	SPA	tufA
	3	F	5	SPA	yaeC
	3	F	6	SPA	ybeA
	3	F	7	SPA	yceA
	3	F	8	SPA	ycjV
	3	F	9	SPA	yejF
	3	F	10	SPA	ygcM
	3	F	11	SPA	yggV
	3	F	12	SPA	tolB
	3	G	1	SPA	b1746
	3	G	2	SPA	b2463
	3	G	3	SPA	lysS
	3	G	4	SPA	ubiE
	3	G	5	SPA	yaeJ
	3	G	6	SPA	ybeB
	3	G	7	SPA	yceC
	3	G	8	SPA	yeaA
	3	G	9	SPA	yfcB
	3	G	10	SPA	ygcW
	3	G	11	SPA	yggW
	3	G	12	SPA	tonB
	3	H	1	SPA	b1770
	3	H	2	SPA	b2511
	3	H	3	SPA	murD
	3	H	4	SPA	ucpA
	3	H	5	SPA	ybaB
	3	H	6	SPA	ybeW
	3	H	7	SPA	ycfF
	3	H	8	SPA	yeaU
	3	H	9	SPA	yfgB
	3	H	10	SPA	ygdP
	3	H	11	SPA	yghA
	3	H	12	SPA	yadT
	4	A	1	SPA	ybcJ
	4	A	2	SPA	intC
	4	A	3	SPA	priA
	4	A	4	SPA	recN
	4	A	5	SPA	rnhA
	4	A	6	SPA	sbcD
	4	A	7	SPA	yhbG
	4	A	8	SPA	yhiH
	4	A	9	SPA	yihK
	4	A	10	SPA	yjgH
	4	A	11	SPA	yphE
	4	A	12	SPA	ytfR
	4	B	1	SPA	dinJ
	4	B	2	SPA	intD
	4	B	3	SPA	priB
	4	B	4	SPA	recO
	4	B	5	SPA	rnhB
	4	B	6	SPA	seqA
	4	B	7	SPA	yhbJ
	4	B	8	SPA	yiaE
	4	B	9	SPA	yihZ
	4	B	10	SPA	yjgI
	4	B	11	SPA	yqaB
	4	B	12	SPA	ytfS
	4	C	1	SPA	dinP
	4	C	2	SPA	mutH
	4	C	3	SPA	recA
	4	C	4	SPA	recQ
	4	C	5	SPA	rnt
	4	C	6	SPA	xerC
	4	C	7	SPA	yhbU
	4	C	8	SPA	yibK
	4	C	9	SPA	yjcU
	4	C	10	SPA	yjhG
	4	C	11	SPA	yqeA
	4	C	12	SPA	yebL
	4	D	1	SPA	exo
	4	D	2	SPA	mutL
	4	D	3	SPA	recB
	4	D	4	SPA	recR
	4	D	5	SPA	ruvA
	4	D	6	SPA	xerD
	4	D	7	SPA	yhdG
	4	D	8	SPA	yidA
	4	D	9	SPA	yjcW
	4	D	10	SPA	yjhH
	4	D	11	SPA	yqeF
	4	D	12	SPA	gloA
	4	E	1	SPA	helD
	4	E	2	SPA	mutM
	4	E	3	SPA	recC
	4	E	4	SPA	relB
	4	E	5	SPA	ruvB
	4	E	6	SPA	xseA
	4	E	7	SPA	yhdZ
	4	E	8	SPA	yidW
	4	E	9	SPA	yjeA
	4	E	10	SPA	yjjV
	4	E	11	SPA	yqgF
	4	E	12	SPA	narW
	4	F	1	SPA	hrpA
	4	F	2	SPA	mutS
	4	F	3	SPA	recD
	4	F	4	SPA	rep
	4	F	5	SPA	ruvC
	4	F	6	SPA	xseB
	4	F	7	SPA	yheS
	4	F	8	SPA	yigW_1
	4	F	9	SPA	yjeE
	4	F	10	SPA	yleA
	4	F	11	SPA	yraL
	4	F	12	SPA	ybeC
	4	G	1	SPA	hrpB
	4	G	2	SPA	mutT
	4	G	3	SPA	recF
	4	G	4	SPA	rhlB
	4	G	5	SPA	sbcB
	4	G	6	SPA	xthA
	4	G	7	SPA	yhfR
	4	G	8	SPA	yigW_2
	4	G	9	SPA	yjeF
	4	G	10	SPA	ymfC
	4	G	11	SPA	yrbF
	4	G	12	SPA	yigU
	4	H	1	SPA	intA
	4	H	2	SPA	mutY
	4	H	3	SPA	recG
	4	H	4	SPA	rhlE
	4	H	5	SPA	sbcC
	4	H	6	SPA	yhbC
	4	H	7	SPA	yhhF
	4	H	8	SPA	yigZ
	4	H	9	SPA	yjfH
	4	H	10	SPA	ynhE
	4	H	11	SPA	yrdD
	4	H	12	SPA	nusA
	5	A	1	SPA	ada
	5	A	2	SPA	b0257
	5	A	3	SPA	b1808
	5	A	4	SPA	dbpA
	5	A	5	SPA	fliN
	5	A	6	SPA	mcrB
	5	A	7	SPA	ogt
	5	A	8	SPA	smf_1
	5	A	9	SPA	yejH
	5	A	10	SPA	b0359
	5	A	11	SPA	b2097
	5	A	12	SPA	ftsK
	5	B	1	SPA	alkA
	5	B	2	SPA	b1134
	5	B	3	SPA	b1844
	5	B	4	SPA	dcm
	5	B	5	SPA	fucU
	5	B	6	SPA	mhpR
	5	B	7	SPA	phrB
	5	B	8	SPA	ung
	5	B	9	SPA	yfaO
	5	B	10	SPA	b0502
	5	B	11	SPA	b2341
	5	B	12	SPA	gapA
	5	C	1	SPA	alkB
	5	C	2	SPA	b1360
	5	C	3	SPA	b2299
	5	C	4	SPA	fimB
	5	C	5	SPA	gloB
	5	C	6	SPA	mrr
	5	C	7	SPA	rna
	5	C	8	SPA	uvrA
	5	C	9	SPA	yffH
	5	C	10	SPA	b0542
	5	C	11	SPA	b2443
	5	C	12	SPA	gatZ
	5	D	1	SPA	atpA
	5	D	2	SPA	b1374
	5	D	3	SPA	b2442
	5	D	4	SPA	fimE
	5	D	5	SPA	hsdM
	5	D	6	SPA	nei
	5	D	7	SPA	rnb
	5	D	8	SPA	uvrB
	5	D	9	SPA	yfjK
	5	D	10	SPA	b0968
	5	D	11	SPA	b2997
	5	D	12	SPA	glnB
	5	E	1	SPA	atpC
	5	E	2	SPA	b1432
	5	E	3	SPA	cheA
	5	E	4	SPA	flgK
	5	E	5	SPA	hsdR
	5	E	6	SPA	nfi
	5	E	7	SPA	rnc
	5	E	8	SPA	yafM
	5	E	9	SPA	yjaD
	5	E	10	SPA	b1451
	5	E	11	SPA	barA
	5	E	12	SPA	hflB
	5	F	1	SPA	atpD
	5	F	2	SPA	b1545
	5	F	3	SPA	cheW
	5	F	4	SPA	flhC
	5	F	5	SPA	hsdS
	5	F	6	SPA	nfo
	5	F	7	SPA	rnd
	5	F	8	SPA	ybbU
	5	F	9	SPA	yjhI
	5	F	10	SPA	b1555
	5	F	11	SPA	fdnG
	5	F	12	SPA	hfq
	5	G	1	SPA	atpG
	5	G	2	SPA	b1741
	5	G	3	SPA	cheY
	5	G	4	SPA	flhD
	5	G	5	SPA	hupB
	5	G	6	SPA	nth
	5	G	7	SPA	rnk
	5	G	8	SPA	ybcK
	5	G	9	SPA	yraN
	5	G	10	SPA	b1731
	5	G	11	SPA	fixB
	5	G	12	SPA	kefC
	5	H	1	SPA	atpH
	5	H	2	SPA	b1759
	5	H	3	SPA	cheZ
	5	H	4	SPA	fliI
	5	H	5	SPA	iclR
	5	H	6	SPA	ntpA
	5	H	7	SPA	rph
	5	H	8	SPA	yeaB
	5	H	9	SPA	yrfE
	5	H	10	SPA	b1742
	5	H	11	SPA	frdA
	5	H	12	SPA	mazG
	6	A	1	SPA	moaA
	6	A	2	SPA	moeB
	6	A	3	SPA	relE
	6	A	4	SPA	torD
	6	A	5	SPA	yeaG
	6	A	6	SPA	yibL
	6	A	7	SPA	b0844
	6	A	8	SPA	b1085
	6	A	9	SPA	b1327
	6	A	10	SPA	b1396
	6	A	11	SPA	b1455
	6	A	12	SPA	b1593
	6	B	1	SPA	moaC
	6	B	2	SPA	mog
	6	B	3	SPA	rplW
	6	B	4	SPA	yacG
	6	B	5	SPA	yfeR
	6	B	6	SPA	yjbJ
	6	B	7	SPA	b0866
	6	B	8	SPA	b1155
	6	B	9	SPA	b1337
	6	B	10	SPA	b1398
	6	B	11	SPA	b1458
	6	B	12	SPA	b1598
	6	C	1	SPA	moaD
	6	C	2	SPA	napD
	6	C	3	SPA	rpsE
	6	C	4	SPA	yajQ
	6	C	5	SPA	yfiA
	6	C	6	SPA	yjjI
	6	C	7	SPA	b0919
	6	C	8	SPA	b1163
	6	C	9	SPA	b1341
	6	C	10	SPA	b1399
	6	C	11	SPA	b1491
	6	C	12	SPA	b1604
	6	D	1	SPA	moaE
	6	D	2	SPA	pfkA
	6	D	3	SPA	selB
	6	D	4	SPA	accC
	6	D	5	SPA	yfiQ
	6	D	6	SPA	yljA
	6	D	7	SPA	b0947
	6	D	8	SPA	b1171
	6	D	9	SPA	b1354
	6	D	10	SPA	b1410
	6	D	11	SPA	b1518
	6	D	12	SPA	b1624
	6	E	1	SPA	mobA
	6	E	2	SPA	prfC
	6	E	3	SPA	sgbH
	6	E	4	SPA	ybjX
	6	E	5	SPA	ygfH
	6	E	6	SPA	yojN
	6	E	7	SPA	b0959
	6	E	8	SPA	b1192
	6	E	9	SPA	b1355
	6	E	10	SPA	b1423
	6	E	11	SPA	b1523
	6	E	12	SPA	b1625
	6	F	1	SPA	mobB
	6	F	2	SPA	prkB
	6	F	3	SPA	smpB
	6	F	4	SPA	ycdQ
	6	F	5	SPA	yhbH
	6	F	6	SPA	b0703
	6	F	7	SPA	b0964
	6	F	8	SPA	b1228
	6	F	9	SPA	b1369
	6	F	10	SPA	b1431
	6	F	11	SPA	b1547
	6	F	12	SPA	b1628
	6	G	1	SPA	yedO
	6	G	2	SPA	pta
	6	G	3	SPA	spoU
	6	G	4	SPA	ydcP
	6	G	5	SPA	yhbV
	6	G	6	SPA	b0725
	6	G	7	SPA	b0965
	6	G	8	SPA	b1240
	6	G	9	SPA	b1371
	6	G	10	SPA	b1438
	6	G	11	SPA	b1550
	6	G	12	SPA	b1631
	6	H	1	SPA	moeA
	6	H	2	SPA	rbfA
	6	H	3	SPA	tgt
	6	H	4	SPA	ydhD
	6	H	5	SPA	yhhP
	6	H	6	SPA	b0822
	6	H	7	SPA	b1012
	6	H	8	SPA	b1248
	6	H	9	SPA	b1391
	6	H	10	SPA	b1446
	6	H	11	SPA	b1583
	6	H	12	SPA	b1640
	7	A	1	SPA	b1647
	7	A	2	SPA	hycI
	7	A	3	SPA	holA
	7	A	4	SPA	dnaE
	7	A	5	SPA	holC
	7	A	6	SPA	b2810
	7	A	7	SPA	serC
	7	A	8	SPA	hycE
	7	A	9	SPA	nikC
	7	A	10	SPA	fabF
	7	A	11	SPA	ndk
	7	A	12	SPA	sucA
	7	B	1	SPA	b1648
	7	B	2	SPA	clpA
	7	B	3	SPA	groS
	7	B	4	SPA	dnaN
	7	B	5	SPA	adiA
	7	B	6	SPA	b2248
	7	B	7	SPA	ybbN
	7	B	8	SPA	hypA
	7	B	9	SPA	nikD
	7	B	10	SPA	ftsX
	7	B	11	SPA	pflB
	7	B	12	SPA	tyrA
	7	C	1	SPA	b1649
	7	C	2	SPA	clpB
	7	C	3	SPA	groL
	7	C	4	SPA	dnaX
	7	C	5	SPA	b2384
	7	C	6	SPA	cadA
	7	C	7	SPA	ybdQ
	7	C	8	SPA	hypB
	7	C	9	SPA	nikE
	7	C	10	SPA	gatY
	7	C	11	SPA	pgk
	7	C	12	SPA	ubiX
	7	D	1	SPA	b1667
	7	D	2	SPA	hslU
	7	D	3	SPA	dnaJ
	7	D	4	SPA	holB
	7	D	5	SPA	gadA
	7	D	6	SPA	gadB
	7	D	7	SPA	yciL
	7	D	8	SPA	hypC
	7	D	9	SPA	yhhG
	7	D	10	SPA	hydH
	7	D	11	SPA	pnp
	7	D	12	SPA	vacB
	7	E	1	SPA	b1668
	7	E	2	SPA	umuC
	7	E	3	SPA	dnaK
	7	E	4	SPA	dnaT
	7	E	5	SPA	hepA
	7	E	6	SPA	lon
	7	E	7	SPA	yhbY
	7	E	8	SPA	hypD
	7	E	9	SPA	aidB
	7	E	10	SPA	iciA
	7	E	11	SPA	ppk
	7	E	12	SPA	ybdN
	7	F	1	SPA	b1672
	7	F	2	SPA	topB
	7	F	3	SPA	yieN
	7	F	4	SPA	clpP
	7	F	5	SPA	hns
	7	F	6	SPA	rcsB
	7	F	7	SPA	yibA
	7	F	8	SPA	hypE
	7	F	9	SPA	cca
	7	F	10	SPA	malP
	7	F	11	SPA	pssA
	7	F	12	SPA	ycbY
	7	G	1	SPA	b1673
	7	G	2	SPA	dnaA
	7	G	3	SPA	dnaB
	7	G	4	SPA	nusA
	7	G	5	SPA	manX
	7	G	6	SPA	rpiB
	7	G	7	SPA	yjgD
	7	G	8	SPA	hypF
	7	G	9	SPA	cobB
	7	G	10	SPA	metK
	7	G	11	SPA	rpoN
	7	G	12	SPA	ycfL
	7	H	1	SPA	b1675
	7	H	2	SPA	ssb
	7	H	3	SPA	hslV
	7	H	4	SPA	holD
	7	H	5	SPA	mukB
	7	H	6	SPA	rpoZ
	7	H	7	SPA	yraM
	7	H	8	SPA	nikA
	7	H	9	SPA	csgD
	7	H	10	SPA	mreB
	7	H	11	SPA	secB
	7	H	12	SPA	yeaZ
	8	A	1	SPA	nusG
	8	A	2	SPA	gatB
	8	A	3	SPA	ybgC
	8	A	4	SPA	lysA
	8	A	5	SPA	recE
	8	A	6	SPA	yihQ
	8	A	7	SPA	sfhB
	8	A	8	SPA	fabH
	8	A	9	SPA	b1200
	8	A	10	SPA	citB
	8	A	11	SPA	melR
	8	A	12	SPA	ubiG
	8	B	1	SPA	yfiB
	8	B	2	SPA	gidA
	8	B	3	SPA	yiiD
	8	B	4	SPA	malK
	8	B	5	SPA	srmB
	8	B	6	SPA	yciH
	8	B	7	SPA	ydiA
	8	B	8	SPA	guaC
	8	B	9	SPA	b1501
	8	B	10	SPA	cynT
	8	B	11	SPA	menB
	8	B	12	SPA	ubiH
	8	C	1	SPA	yfiF
	8	C	2	SPA	ybeD
	8	C	3	SPA	b0878
	8	C	4	SPA	mukE
	8	C	5	SPA	tnaA
	8	C	6	SPA	ycfX
	8	C	7	SPA	narY
	8	C	8	SPA	hybC
	8	C	9	SPA	b2520
	8	C	10	SPA	cysB
	8	C	11	SPA	menC
	8	C	12	SPA	yadF
	8	D	1	SPA	ygiF
	8	D	2	SPA	yccD
	8	D	3	SPA	b2073
	8	D	4	SPA	mukF
	8	D	5	SPA	ybhF
	8	D	6	SPA	tyrR
	8	D	7	SPA	panC
	8	D	8	SPA	hyfG
	8	D	9	SPA	dniR
	8	D	10	SPA	fadA
	8	D	11	SPA	menD
	8	D	12	SPA	yggX
	8	E	1	SPA	yhcC
	8	E	2	SPA	yciI
	8	E	3	SPA	dps
	8	E	4	SPA	narG
	8	E	5	SPA	ycaO
	8	E	6	SPA	cirA
	8	E	7	SPA	pepA
	8	E	8	SPA	narH
	8	E	9	SPA	sapA
	8	E	10	SPA	fadB
	8	E	11	SPA	menE
	8	E	12	SPA	yleB
	8	F	1	SPA	yiaJ
	8	F	2	SPA	yfiD
	8	F	3	SPA	hupA
	8	F	4	SPA	narZ
	8	F	5	SPA	yjdG
	8	F	6	SPA	pepN
	8	F	7	SPA	pepB
	8	F	8	SPA	narJ
	8	F	9	SPA	adhE
	8	F	10	SPA	fadR
	8	F	11	SPA	menG
	8	F	12	SPA	b3836
	8	G	1	SPA	yieM
	8	G	2	SPA	yhiR
	8	G	3	SPA	katE
	8	G	4	SPA	pepT
	8	G	5	SPA	yjgL
	8	G	6	SPA	pepP
	8	G	7	SPA	pepD
	8	G	8	SPA	acpD
	8	G	9	SPA	cafA
	8	G	10	SPA	fruR
	8	G	11	SPA	ubiB
	8	G	12	SPA	b3838
	8	H	1	SPA	b1685
	8	H	2	SPA	yihI
	8	H	3	SPA	ldcC
	8	H	4	SPA	qor
	8	H	5	SPA	yniC
	8	H	6	SPA	pepQ
	8	H	7	SPA	pepE
	8	H	8	SPA	aspA
	8	H	9	SPA	carA
	8	H	10	SPA	gltD
	8	H	11	SPA	ubiC
	8	H	12	SPA	napA
	9	A	1	SPA	accA
	9	A	2	SPA	purC
	9	B	1	SPA	dnaC
	9	B	2	SPA	rpoS
	9	C	1	SPA	dnaQ
	9	C	2	SPA	trpR
	9	D	1	SPA	fkpB
	9	D	2	SPA	yfcK
	9	D	10	SPA	dinG
	9	E	1	SPA	ftsY
	9	F	1	SPA	hexR
	9	G	1	SPA	infB
	9	H	1	SPA	menF

### Sheet: Redundant proteins
	Redundantly screened proteins (between SPA and TAP sets) (135)			Redundantly screened proteins (within SPA set) (3)		Redundantly screened proteins (within TAP set) (4)		Repeated proteins not redundantly screened			REDUNDANT PROTEINS BETWEEN SPA AND TAP SETS
	SPA	TAP		eno		argB		SPA	TAP		NOT SCREENED	SCREENED
	accA	accA		nusA		dnaG		gmk	gmk		Undetected (8)	NuPAGE Shift (2)
	accC	accC		polA		rpiB		hns	hns		No growth (0)	No shift (142)
	acpP	acpP				yhhF		ispA	ispA
	acpS	acpS						lpxA	lpxA
	adiA	adiA						lpxB	lpxB
	adk	adk						lytB	lytB
	alaS	alaS						murB	murB
	aspS	aspS						murC	murC
	b0174	b0174						prfA	prfA
	b0420	b0420						pth	pth
	b1117	b1117						rne	rne
	b2384	b2384						rnpA	rnpA
	b2496	b2496						rnpA	rnpA
	b2810	b2810
	cadA	cadA
	clpA	clpA
	clpB	clpB
	clpP	clpP
	cysS	cysS
	def	def
	dfp	dfp
	dnaB	dnaB
	dnaJ	dnaJ
	dnaK	dnaK
	dnaQ	dnaQ
	dnaT	dnaT
	dnaX	dnaX
	dut	dut
	era	era
	fabA	fabA
	fabB	fabB
	fabD	fabD
	fabI	fabI
	fabZ	fabZ
	fba	fba
	ffh	ffh
	fkpB	fkpB
	fldA	fldA
	frr	frr
	ftsA	ftsA
	ftsE	ftsE
	ftsJ	ftsJ
	ftsY	ftsY
	ftsZ	ftsZ
	fusA	fusA
	gadA	gadA
	gadB	gadB
	gcpE	gcpE
	glmU	glmU
	glnS	glnS
	gltX	gltX
	glyS	glyS
	groL	groL
	groS	groS
	gyrA	gyrA
	gyrB	gyrB
	hepA	hepA
	hexR	hexR
	hisS	hisS
	hlpA	hlpA
	holA	holA
	holB	holB
	holC	holC
	holD	holD
	hslU	hslU
	hslV	hslV
	ileS	ileS
	infA	infA
	infB	infB
	infC	infC
	kdsA	kdsA
	kdsB	kdsB
	kdtA	kdtA
	kdtB	kdtB
	leuS	leuS
	lig	lig
	lolA	lolA
	lon	lon
	lpxC	lpxC
	lpxD	lpxD
	manX	manX
	map	map
	menF	menF
	mrsA	mrsA
	mukB	mukB
	murA	murA
	murE	murE
	murF	murF
	murG	murG
	murI	murI
	nadE	nadE
	napD	napD
	ndk	ndk
	nusG	nusG
	parC	parC
	parE	parE
	plsB	plsB
	ppa	ppa
	prfB	prfB
	prsA	prsA
	purC	purC
	pyrH	pyrH
	rcsB	rcsB
	rho	rho
	ribB	ribB
	rpoA	rpoA
	rpoB	rpoB
	rpoN	rpoN
	rpoS	rpoS
	secA	secA
	serC	serC
	spoT	spoT
	ssb	ssb
	tmk	tmk
	topA	topA
	topB	topB
	trmA	trmA
	umuC	umuC
	usg	usg
	yabC	yabC
	yacL	yacL
	ybaD	ybaD
	ybbN	ybbN
	ybdQ	ybdQ
	ycfB	ycfB
	yciL	yciL
	yfcK	yfcK
	ygbB	ygbB
	ygjD	ygjD
	yhbY	yhbY
	yhbZ	yhbZ
	yibA	yibA
	yjeQ	yjeQ
	yjgD	yjgD
	yraM	yraM

### Sheet: Screen summary
			TAP	SPA	Redundant proteins	Total
	Not screened	Undetected	20	269	8	281
		No growth	0	2	0	2
	Screened	Shift	2	7	2	7
		No shift	221	503	142	582
