## Supplemental Table 2 for "Identification of polyphosphate-binding proteins in *E. coli* uncovers targets involved in translation control and ribosome biogenesis"

### Sheet: Sheet1
YihI (Accession: B1XAM2)
Species	Accession of conserved protein	Max score	Total score	Query cover	E-value	Percent identity	Acession length
Salmonella enterica	EHV4870114.1	256	256	0.99	4e-86	0.8256	174
Helicobacter pylori	No significant similarlity found
Streptomyces coelicolor	No significant similarlity found
Mycobacterium tuberculosis	SGD51214.1	122	122	0.94	2e-34	0.497	167
YjeQ (Accession: Q1R396)
Species	Accession of conserved protein	Max score	Total score	Query cover	E-value	Percent identity	Accession length
Salmonella enterica	EBQ8794825.1	705	705	0.99	0	0.9552	358
Helicobacter pylori	GAA6941635.1	416	416	0.96	3e-143	0.5504	372
Streptomyces coelicolor	WP_011030687.1	140	140	0.78	1e-38	0.3207	366
Mycobacterium tuberculosis	SGC95647.1	531	531	0.97	0	0.7343	349
SrmB (Accession: P21507)
Species	Accession of conserved protein	Max score	Total score	Query cover	E-value	Percent identity	Accession length
Salmonella enterica	HED5891532.1	885	885	1	0	0.9685	444
Helicobacter pylori	GAA7511757.1	583	583	0.98	0	0.6575	441
Streptomyces coelicolor	WP_187438399.1	233	233	0.73	1e-69	0.3862	735
Mycobacterium tuberculosis	SGC78406.1	691	691	0.98	0	0.7742	448
SmpB (Accession: P0A832)
Species	Accession of conserved protein	Max score	Total score	Query cover	E-value	Percent identity	Accession length
Salmonella enterica	EAA2219722.1	318	318	1	5e-111	0.95	160
Helicobacter pylori	GAA6942736.1	259	259	1	7e-88	0.75	162
Streptomyces coelicolor	NUV54154.1	116	116	0.88	3e-34	0.4397	159
Mycobacterium tuberculosis	SGC78749.1	298	298	1	5e+104	0.8625	160
Rnr (Accession: P21499)
Species	Accession of conserved protein	Max score	Total score	Query cover	E-value	Percent identity	Accession length
Salmonella enterica	WP_079809962.1	1625	1625	1	0	0.9606	812
Helicobacter pylori	GAA6940550.1	1038	1038	0.91	0	0.6671	793
Streptomyces coelicolor	NUV55590.1	45.4	45.4	0.11	6e-05	0.3333	497
Mycobacterium tuberculosis	SGC96063.1	1233	1233	0.98	0	0.7413	815
Rne (Accession: A0A024L3B3)
Species	Accession of conserved protein	Max score	Total score	Query cover	E-value	Percent identity	Accession length
Salmonella enterica	EAA4711280.1	1558	1558	1	0	0.8201	1067
Helicobacter pylori	GAA6942612.1	951	951	1	0	0.5398	952
Streptomyces coelicolor	WP_375336291.1	282	282	0.35	6e-82	0.3958	774
Mycobacterium tuberculosis	SGC84990.1	1102	1102	1	0	0.5964	1057
InfB (Accession: A7ZS65)
Species	Accession of conserved protein	Max score	Total score	Query cover	E-value	Percent identity	Accession length
Salmonella enterica	MFE8205114.1	1795	1795	1	0	1	890
Helicobacter pylori	GAA6941223.1	1041	1041	0.81	0	0.7435	840
Streptomyces coelicolor	NUV57353.1	550	550	0.65	0	0.4891	1021
Mycobacterium tuberculosis	SGC97055.1	1326	1326	1	0	0.7642	910
