## Supplemental Table 3 for "Identification of polyphosphate-binding proteins in *E. coli* uncovers targets involved in translation control and ribosome biogenesis"

### Sheet: Strains
Bacterial Strains (BMD)
Reference number	Background	Genotype	Marker	Reference [PMID]	Notes
BMD0011	DY330	ΔlacU169 gal490 λcI857 Δ(cro-bioA)	--	[10811905]
BMD0058	MG1655	F-, λ-, rph-1 ilvG- rfb-50	--	Gift from Michael Gray
BMD0059	MG1655, Δppk	M1655, Δppk (kanr excised)	--	Gift from Michael Gray
BMD0093	MG1655	YihI-3Flag-KanR	kan+
BMD0244	MG1655	VacB-3Flag-KanR	kan+
BMD498	MG1655	ZipA-3Flag-KanR	kan+
BMD503	MG1655	ΔvacB::KanR	kan+
BMD505	MG1655, Δppk	Δppk (KanR excised) ΔvacB::KanR	kan+
BMD507	MG1655	ΔsmpB::KanR	kan+
BMD509	MG1655, Δppk	Δppk (KanR excised) ΔsmpB::KanR	kan+
BMD552	DY330	VacB-SPA-Kan	kan+	[15253427]	PCR confirmed isolates obtained from the SPA collection set
BMD553	DY330	Rne-SPA-Kan	kan+	[15253427]	PCR confirmed isolates obtained from the SPA collection set
BMD554	DY330	InfB-SPA-Kan	kan+	[15253427]	PCR confirmed isolates obtained from the SPA collection set
BMD555	DY330	YihI-SPA-Kan	kan+	[15253427]	PCR confirmed isolates obtained from the SPA collection set
BMD556	DY330	YjeQ-SPA-Kan	kan+	[15253427]	PCR confirmed isolates obtained from the SPA collection set
BMD557	DY330	SmpB-SPA-Kan	kan+	[15253427]	PCR confirmed isolates obtained from the SPA collection set
BMD558	DY330	SrmB-SPA-Kan	kan+	[15253427]	PCR confirmed isolates obtained from the SPA collection set
BMD559	MG1655	ΔvacB (KanR excised)	--
BMD592	MG1655	VacB-Δbasic (KanR excised)	--
BMD596	MG1655	VacB-ΔS1+basic (KanR excised)	--
BMD600	MG1655	VacB-full length (KanR inserted and excised after stop codon)	--
BMD604	MG1655, Δppk	Δppk (KanR excised) VacB-Δbasic (KanR excised)	--
BMD608	MG1655, Δppk	Δppk (KanR excised) VacB-ΔS1+basic (KanR excised)	--
BMD612	MG1655, Δppk	Δppk (KanR excised) VacB-full length (KanR inserted and excised after stop codon)	--
BMD616	MG1655	ΔvacB (KanR excised)	--
BMD669	MG1655	VacB-S1+basic K-R (kanR excised)	--
BMD671	MG1655, Δppk	VacB-basic K-R (KanR excised) Δppk1 (KanR excised)	--
BMD709	MG1655	∆yjeQ::KanR	kan+
BMD711	MG1655, Δppk	Δppk (KanR excised) ∆yjeQ::KanR	kan+
BMD713	MG1655	∆srmB::KanR	kan+
BMD715	MG1655, Δppk	Δppk (KanR excised) ∆srmB::KanR	kan+
BMD724	MG1655	∆yihI::KanR	kan+
BMD726	MG1655, Δppk	∆yihI::KanR Δppk (KanR excised)	kan+
BMD581	MG1655	ScPPX1-pBAD18 (AmpR)	amp+		Arabinose inducible
BMD585	MG1655	pBAD18 EV (AmpR)	amp+		Arabinose inducible

### Sheet: Plasmids
Plasmid	Description	Marker	Temperature	Source	Addgene catalog number	Reference [PMID]
pKD46	RED recombineering plasmid for site directed mutagenesis – arabinose inducible	amp+	30°C	Gift from Michael Gray	--	[16750601]
pSIM6	RED recombineering plasmid for site directed mutagenesis – temperature inducible 42°C	amp+	30°C	Gift from Donald Court – National Cancer Institute	Available through: https://redrecombineering.ncifcrf.gov/	[10829079]
pSUB11	Template plasmid for creating c-terminal 3xFlag epitope tag using recombineering. Kanamycin selection marker is flanked by FRT recognition sites for excision.	amp+, kan+	--	Gift from Lionello Bossi	169699	[11742086]
pKD4	Template plasmid for using recombineering to delete genes with a FRT flanked kanamycin cassette	amp+, kan+	--	Gift from Michael Gray	45605	[10829079]
pCP20	Constitutively expressed FLP recombinase for excision of selection markers flanked by FRT sites	amp+, cam+	30°C	Gift form Michael Gray	122969	[7789817]
pYihI	pGEX4T1 expressing GST-YihI	amp+	37°C	This paper
pYihI-N-term K-R	pGEX4T1 expressing GST-YihI with N-term lysines (K) mutated to arginine (R)	amp+	37°C	This paper
pYihI-C-term K-R	pGEX4T1 expressing GST-YihI with C-term lysines (K) mutated to arginine (R)	amp+	37°C	This paper
pYihI-N+C-term K-R	pGEX4T1 expressing GST-YihI with N+C-term lysines (K) mutated to arginine (R)	amp+	37°C	This paper
pYihI-All K-R	pGEX4T1 expressing GST-YihI with all lysines (K) mutated to arginine (R)	amp+	37°C	This paper
pYihI-N-term D-N/E-Q	pGEX4T1 expressing GST-YihI with N-term aspartic acids (D) mutated to aspargine (N) and glutamic acids (E) mutated to glutamine (Q)	amp+	37°C	This paper
pYihI-N-term S-A	pGEX4T1 expressing GST-YihI with N-term serines (S) mutated to alanine (A)	amp+	37°C	This paper
pYihI-N-term D-A/E-L	pGEX4T1 expressing GST-YihI with N-term aspartic acids (D) mutated to alanine (A) and glutamic acids (E) mutated to leucine (L)	amp+	37°C	This paper
pRnr-CSD	pGEX4T1 expressing the GST-VacB coldshock domains (CSD) I and II (amino acids 1 to 648)	amp+	37°C	This paper
pRnr-ND	pGEX4T1 expressing the GST-VacB nuclease domain (amino acids 649 to 1929)	amp+	37°C	This paper
pRnr-S1BD	pGEX4T1 expressing the GST-VacB S1 domain and basic domain (amino acids 1930 to 2442)	amp+	37°C	This paper
pBAD18	pBAD18 empty vector	amp+	37°C	Gift from Michael Gray		[7608087]
pScPPX1	pBAD18 expressing Saccharomyces cerevisiae Ppx1	amp+	37°C	This paper
