## Supplemental Table 4 for "Identification of polyphosphate-binding proteins in *E. coli* uncovers targets involved in translation control and ribosome biogenesis"

### Sheet: Antibody
Epitope	Primary Ab dilution	Primary Ab probing time	Secondary Ab	Secondary Ab dilution	Secondary Ab probing time	Source
DYKDDDDK Epitope Tag Monoclonal Antibody, Clone: FG4R (Anti-Flag)	1/5000	1 hr or overnight at 4°C	Anti-mouse	1/10,000	30 minutes	Fisher Scientific (MA191878)
Anti-ZipA	1/20,000	15 minutes	Anti-rabbit	1/10,000	15 minutes	PMID: 12634424
Anti-GST	1/15,000	30 minutes	Anti-rabbit	1/10,000	20 minutes	See text
Anti-Rnr	1/10,000	15 minutes - 1 hour	Anti-rabbit	1/10,000	30 minutes	This study
Anti-ScPpx1	1/2000	Overnight at 4°C	Anti-rabbit	1/10,000	45 minutes	Abcam (ab225684)
Peroxidase (HRP) Conjugate IgG Goat Anti-Mouse (H+L)	N/A	N/A	N/A	1/10,000	As specified	Bio Rad (1721011)
Peroxidase (HRP) Conjugate, Goat Anti-Rabbit IgG (H + L)	N/A	N/A	N/A	1/10,000	As specified	Bio Rad (1706515)
Anti-FLAG M2 (IP beads)	N/A	1 hour	N/A	N/A	N/A	Sigma Aldrich (M8823-1ML)
