## Supplemental Data 1 for "Identification of polyphosphate-binding proteins in *E. coli* uncovers targets involved in translation control and ribosome biogenesis"

### Sheet: PASK analysis
Reviewed Proteomes
Species	Proteome ID	Number of proteins in proteome	Number of PASK proteins	GRAPHED
Escherichia coli	UP000000625	4401	2	0.000454442
Salmonella enterica	UP000001014	1828	2	0.00109409
Helicobacter pylori	UP000000429	612	8	0.0130719
Streptomyces coelicolor	UP000001973	818	2	0.00244499
Mycobacterium tuberculosis	UP000001584	2315	0	0
Saccharomyces cerevisiae	UP000002311	6060	424	0.069967
Homo sapiens	UP000005640	20406	1155	0.056601
Unreviewed + Reviewed Proteomes
Species	Proteome ID	Number of proteins in proteome	Number of PASK proteins	GRAPHED
Escherichia coli	UP000000625	4401	2	0.000454442
Pseudomonas aeruginosa	UP000000653	5886	3	0.000509684
Salmonella enterica	UP000001014	4533	2	0.000441209
Acinetobacter baumannii	UP000032746	3839	8	0.00208388
Vibrio cholerae	UP000007980	3686	3	0.00081389
Helicobacter pylori	UP000000429	1554	24	0.015444
Streptomyces coelicolor	UP000001973	8038	12	0.00149291
Lactobacillus rhamnosus	UP000002067	2718	8	0.00294334
Staphylococcus aureus	UP000434412	3481	42	0.0120655
Mycobacterium tuberculosis	UP000001584	3996	1	0.00025025
Saccharomyces cerevisiae	UP000002311	6060	424	0.069967
Homo sapiens	UP000005640	83401	3324	0.0398556
