## Supplemental Data 2 for "Identification of polyphosphate-binding proteins in *E. coli* uncovers targets involved in translation control and ribosome biogenesis"

### Sheet: YihI
YihI Disorder Prediction
Amino acid sequence		Disorder score
Residue	Residue number	NetSurfP-3.0	Metapredict	IUPred3
M	1	0.999043	0.955	0.970593
K	2	0.997319	0.967	0.971694
P	3	0.997056	0.992	0.971148
S	4	0.995889	0.988	0.969805
S	5	0.99529	0.979	0.968173
S	6	0.995542	0.971	0.966486
N	7	0.995247	0.969	0.964755
S	8	0.994978	0.96	0.962836
R	9	0.994697	0.958	0.960485
S	10	0.993882	0.943	0.957419
K	11	0.993461	0.948	0.952927
G	12	0.988424	0.944	0.947722
H	13	0.990418	0.94	0.940745
A	14	0.984262	0.939	0.933377
K	15	0.98247	0.931	0.925604
A	16	0.981179	0.928	0.919424
R	17	0.979326	0.921	0.914135
R	18	0.975346	0.924	0.910055
K	19	0.973005	0.915	0.906495
T	20	0.943726	0.912	0.904021
R	21	0.920986	0.9	0.902612
E	22	0.916772	0.898	0.899128
E	23	0.916572	0.894	0.89443
L	24	0.922221	0.891	0.891313
D	25	0.92829	0.886	0.889179
Q	26	0.914593	0.889	0.888748
E	27	0.920927	0.889	0.887038
A	28	0.907871	0.89	0.887258
R	29	0.912907	0.897	0.891117
D	30	0.923893	0.897	0.897195
R	31	0.939718	0.907	0.903884
K	32	0.952614	0.909	0.909918
R	33	0.966011	0.917	0.915071
Q	34	0.971223	0.919	0.919947
K	35	0.981226	0.93	0.923448
K	36	0.985571	0.938	0.925334
R	37	0.9878	0.943	0.925916
R	38	0.98762	0.944	0.926671
G	39	0.989214	0.947	0.927957
H	40	0.992315	0.962	0.927593
A	41	0.991701	0.966	0.927898
P	42	0.993033	0.969	0.928563
G	43	0.992932	0.972	0.929577
S	44	0.995394	0.97	0.931301
R	45	0.994443	0.97	0.933069
A	46	0.994903	0.967	0.933341
A	47	0.995465	0.972	0.933581
G	48	0.995129	0.976	0.937273
G	49	0.995357	0.974	0.941562
N	50	0.995179	0.977	0.943791
T	51	0.99434	0.971	0.945189
T	52	0.993805	0.966	0.946006
S	53	0.993498	0.964	0.942681
G	54	0.993162	0.968	0.940491
S	55	0.993943	0.963	0.935749
K	56	0.991719	0.966	0.933085
G	57	0.992077	0.958	0.93014
Q	58	0.991418	0.958	0.929807
N	59	0.987327	0.954	0.928799
A	60	0.98298	0.952	0.926888
P	61	0.979144	0.945	0.921258
K	62	0.969165	0.949	0.918384
D	63	0.96642	0.941	0.913363
P	64	0.958839	0.938	0.908779
R	65	0.952152	0.935	0.898582
I	66	0.952157	0.929	0.884207
G	67	0.958728	0.924	0.872922
S	68	0.954241	0.916	0.859212
K	69	0.93814	0.915	0.840025
T	70	0.939148	0.904	0.821173
P	71	0.937045	0.898	0.802776
I	72	0.924373	0.903	0.793925
P	73	0.941142	0.899	0.784986
L	74	0.934336	0.897	0.786615
G	75	0.947074	0.89	0.791899
V	76	0.952052	0.89	0.811125
T	77	0.957652	0.888	0.828314
E	78	0.955168	0.884	0.841717
K	79	0.959907	0.885	0.848398
V	80	0.968519	0.881	0.853592
T	81	0.972058	0.875	0.856772
K	82	0.972362	0.872	0.863716
Q	83	0.977738	0.87	0.866776
H	84	0.977509	0.861	0.870476
K	85	0.973809	0.845	0.881133
P	86	0.973239	0.827	0.892427
K	87	0.966637	0.798	0.899916
S	88	0.95905	0.774	0.901776
E	89	0.946909	0.754	0.900976
K	90	0.928	0.727	0.901054
P	91	0.877372	0.703	0.892685
M	92	0.781737	0.658	0.880632
L	93	0.598257	0.628	0.86278
S	94	0.52931	0.594	0.860015
P	95	0.429767	0.568	0.85551
Q	96	0.436041	0.51	0.839346
A	97	0.353513	0.479	0.817538
E	98	0.347588	0.449	0.790859
L	99	0.344005	0.417	0.765761
E	100	0.316088	0.386	0.73559
L	101	0.325697	0.359	0.703258
L	102	0.363229	0.342	0.664592
E	103	0.398385	0.316	0.634123
T	104	0.319313	0.303	0.607648
D	105	0.312985	0.283	0.58408
E	106	0.271191	0.254	0.563522
R	107	0.303875	0.234	0.552326
L	108	0.288285	0.211	0.552684
D	109	0.212685	0.205	0.555432
A	110	0.21703	0.201	0.570378
L	111	0.218214	0.191	0.589542
L	112	0.219877	0.189	0.618212
E	113	0.239005	0.19	0.646961
R	114	0.290134	0.193	0.655157
L	115	0.335613	0.184	0.653089
E	116	0.317343	0.182	0.642352
A	117	0.375811	0.183	0.627597
G	118	0.284316	0.176	0.612921
E	119	0.453478	0.166	0.602326
T	120	0.512225	0.17	0.581838
L	121	0.384845	0.17	0.579269
S	122	0.442721	0.177	0.586212
A	123	0.454054	0.185	0.597638
E	124	0.441373	0.186	0.60359
E	125	0.443098	0.19	0.611495
Q	126	0.441953	0.19	0.608449
S	127	0.455628	0.189	0.597349
W	128	0.429062	0.192	0.585908
V	129	0.45386	0.189	0.578338
D	130	0.454542	0.187	0.574546
A	131	0.467318	0.19	0.564652
K	132	0.514888	0.19	0.540675
L	133	0.569181	0.191	0.513881
D	134	0.539159	0.193	0.487743
R	135	0.583269	0.211	0.468008
I	136	0.564263	0.225	0.453177
D	137	0.590999	0.247	0.449508
E	138	0.580666	0.276	0.4551
L	139	0.562408	0.299	0.470791
M	140	0.544288	0.325	0.503968
Q	141	0.546304	0.358	0.55439
K	142	0.58044	0.382	0.601627
L	143	0.518877	0.408	0.649731
G	144	0.569373	0.437	0.690362
L	145	0.697645	0.46	0.728059
S	146	0.823134	0.487	0.75039
Y	147	0.881429	0.516	0.778367
D	148	0.913285	0.547	0.810403
D	149	0.952389	0.577	0.840351
D	150	0.964984	0.607	0.854849
E	151	0.967488	0.631	0.860957
E	152	0.96985	0.647	0.862495
E	153	0.972076	0.661	0.863692
E	154	0.972196	0.67	0.858773
E	155	0.969109	0.675	0.856613
D	156	0.968799	0.683	0.858212
E	157	0.957788	0.677	0.853617
K	158	0.944889	0.67	0.852108
Q	159	0.922825	0.664	0.854847
E	160	0.898798	0.657	0.857629
D	161	0.860328	0.637	0.85421
M	162	0.801627	0.614	0.843601
M	163	0.790602	0.609	0.824337
R	164	0.755254	0.599	0.796101
L	165	0.698715	0.561	0.760109
L	166	0.701662	0.533	0.719495
R	167	0.774818	0.5	0.679695
G	168	0.860188	0.466	0.648834
N	169	0.867411	0.454	0.638109

### Sheet: Rnr
Rnr Disorder prediction
Amino acid sequence		Disorder prediction score
Amino acid	Residue number	NetSurfP-3.0	Metapredict	IUPred3
M	1	0.981439	0.721	0.727435
S	2	0.944842	0.691	0.6927
Q	3	0.851038	0.677	0.661614
D	4	0.680411	0.654	0.639588
P	5	0.585954	0.643	0.628599
F	6	0.547406	0.635	0.627865
Q	7	0.45234	0.624	0.634545
E	8	0.490511	0.604	0.644413
R	9	0.385933	0.576	0.652554
E	10	0.401839	0.538	0.654043
A	11	0.343086	0.52	0.642861
E	12	0.342579	0.479	0.61307
K	13	0.262587	0.455	0.566482
Y	14	0.168469	0.434	0.518587
A	15	0.13869	0.409	0.479089
N	16	0.0963206	0.391	0.444513
P	17	0.0639434	0.37	0.405482
I	18	0.0478522	0.355	0.386385
P	19	0.0410648	0.32	0.380898
S	20	0.0334143	0.299	0.396475
R	21	0.0187961	0.286	0.410931
E	22	0.0224954	0.261	0.422827
F	23	0.0116664	0.25	0.437418
I	24	0.00612531	0.23	0.457364
L	25	0.00850259	0.22	0.482644
E	26	0.0159253	0.198	0.510813
H	27	0.0131923	0.183	0.510068
L	28	0.00764295	0.172	0.500781
T	29	0.0220734	0.161	0.482628
K	30	0.0261248	0.158	0.463779
R	31	0.0387824	0.149	0.441432
E	32	0.0259699	0.137	0.42074
K	33	0.0128551	0.136	0.408008
P	34	0.00710561	0.137	0.413345
A	35	0.00562858	0.124	0.430619
S	36	0.0077397	0.13	0.447981
R	37	0.00808982	0.133	0.478973
D	38	0.0100769	0.138	0.514007
E	39	0.00959041	0.141	0.527985
L	40	0.00508725	0.141	0.528888
A	41	0.00644135	0.137	0.519982
V	42	0.0110805	0.134	0.508401
E	43	0.0136378	0.13	0.488086
L	44	0.00512233	0.129	0.46667
H	45	0.0133307	0.119	0.42925
I	46	0.0179163	0.117	0.394349
E	47	0.0273854	0.111	0.359566
G	48	0.0376327	0.107	0.343685
E	49	0.0294384	0.104	0.32391
E	50	0.0193934	0.101	0.319279
Q	51	0.0154346	0.098	0.32457
L	52	0.00790992	0.097	0.355591
E	53	0.00595112	0.1	0.393634
G	54	0.00168426	0.102	0.427803
L	55	0.00152929	0.097	0.455765
R	56	0.00368642	0.1	0.463854
R	57	0.00238547	0.106	0.460268
R	58	0.00223548	0.109	0.438274
L	59	0.000800103	0.1	0.408127
R	60	0.00278769	0.101	0.383342
A	61	0.00157028	0.095	0.357123
M	62	0.00142271	0.089	0.329213
E	63	0.0045547	0.083	0.298223
R	64	0.00338019	0.082	0.28629
D	65	0.00240361	0.075	0.275535
G	66	0.00294786	0.071	0.279856
Q	67	0.00481871	0.066	0.279761
L	68	0.00147042	0.065	0.279833
V	69	0.00301254	0.062	0.274206
F	70	0.00374978	0.059	0.271881
T	71	0.0126303	0.057	0.265597
R	72	0.0222863	0.057	0.266137
R	73	0.0136476	0.056	0.250663
Q	74	0.00664653	0.052	0.223507
C	75	0.00165378	0.051	0.197941
Y	76	0.00148737	0.044	0.171172
A	77	0.0012708	0.039	0.148637
L	78	0.0013325	0.039	0.150527
P	79	0.00195385	0.039	0.158436
E	80	0.00303916	0.032	0.174542
R	81	0.00170971	0.035	0.193413
L	82	0.00248794	0.035	0.217056
D	83	0.0046224	0.037	0.2359
L	84	0.00270748	0.037	0.25313
V	85	0.00154009	0.037	0.257961
K	86	0.000821247	0.04	0.256686
G	87	0.00159958	0.041	0.245084
T	88	0.00137419	0.04	0.222413
V	89	0.00157321	0.04	0.19326
I	90	0.00281348	0.038	0.178641
G	91	0.00416041	0.037	0.176531
H	92	0.0069688	0.036	0.19136
R	93	0.0116941	0.041	0.20857
D	94	0.00644107	0.041	0.225434
G	95	0.0040774	0.044	0.243599
Y	96	0.00242569	0.041	0.260815
G	97	0.00300439	0.04	0.265785
F	98	0.0036908	0.038	0.27244
L	99	0.00122267	0.04	0.258205
R	100	0.00923721	0.045	0.240836
V	101	0.00468371	0.046	0.232327
E	102	0.0228309	0.045	0.224824
G	103	0.0308017	0.041	0.221069
R	104	0.0671153	0.041	0.226395
K	105	0.0271094	0.038	0.235627
D	106	0.0221398	0.04	0.247542
D	107	0.0101822	0.04	0.261677
L	108	0.00742087	0.04	0.28087
Y	109	0.00697339	0.041	0.308513
L	110	0.00565148	0.043	0.337203
S	111	0.00385526	0.046	0.357938
S	112	0.00910106	0.051	0.364718
E	113	0.00917885	0.059	0.355662
Q	114	0.00890742	0.061	0.333389
M	115	0.0063695	0.067	0.311672
K	116	0.00994036	0.068	0.298529
T	117	0.00838862	0.077	0.285171
C	118	0.00657344	0.086	0.286684
I	119	0.00514665	0.1	0.304323
H	120	0.00420048	0.11	0.330497
G	121	0.00284356	0.118	0.367223
D	122	0.00411418	0.13	0.385018
Q	123	0.00600919	0.132	0.394547
V	124	0.00414954	0.142	0.405183
L	125	0.0126481	0.149	0.413752
A	126	0.00818015	0.154	0.424837
Q	127	0.0216596	0.158	0.436467
P	128	0.0255945	0.165	0.44392
L	129	0.0607246	0.16	0.444454
G	130	0.190092	0.168	0.433202
A	131	0.334968	0.165	0.416504
D	132	0.394048	0.16	0.386484
R	133	0.326544	0.154	0.348184
K	134	0.25862	0.144	0.313757
G	135	0.150611	0.137	0.296682
R	136	0.0999272	0.13	0.29077
R	137	0.045665	0.13	0.292539
E	138	0.0122421	0.132	0.30792
A	139	0.00513331	0.13	0.334387
R	140	0.00777423	0.129	0.342661
I	141	0.00145352	0.119	0.339388
V	142	0.00147177	0.11	0.32359
R	143	0.00152599	0.104	0.290415
V	144	0.00157601	0.094	0.252851
L	145	0.00402558	0.081	0.206673
V	146	0.0043756	0.07	0.170095
P	147	0.010337	0.063	0.138593
K	148	0.0164221	0.055	0.121174
T	149	0.0193234	0.049	0.113871
S	150	0.008074	0.046	0.110143
Q	151	0.00444263	0.043	0.107177
I	152	0.00294032	0.042	0.109411
V	153	0.0038383	0.042	0.119119
G	154	0.00214973	0.043	0.138229
R	155	0.00175882	0.043	0.145495
Y	156	0.000668519	0.043	0.151096
F	157	0.00365911	0.043	0.156028
T	158	0.00164254	0.043	0.163103
E	159	0.0148034	0.042	0.1693
A	160	0.0142282	0.041	0.173004
G	161	0.00793742	0.041	0.172823
V	162	0.00711451	0.038	0.168644
G	163	0.00199075	0.036	0.149541
F	164	0.00293671	0.035	0.131832
V	165	0.00180673	0.032	0.119383
V	166	0.00526685	0.032	0.123545
P	167	0.00444757	0.033	0.123332
D	168	0.00998138	0.03	0.126909
D	169	0.0278786	0.031	0.123838
S	170	0.0338133	0.034	0.128271
R	171	0.0263477	0.039	0.1343
L	172	0.0362581	0.037	0.160946
S	173	0.0190787	0.042	0.190046
F	174	0.022953	0.04	0.221669
D	175	0.015555	0.041	0.23987
I	176	0.00900625	0.039	0.254685
L	177	0.0105497	0.036	0.251061
I	178	0.00436395	0.034	0.240195
P	179	0.0064387	0.034	0.218822
P	180	0.0147026	0.028	0.187578
D	181	0.0117616	0.023	0.142467
Q	182	0.0177971	0.022	0.0950177
I	183	0.017789	0.021	0.0619461
M	184	0.0151638	0.021	0.0577113
G	185	0.0152651	0.025	0.0779789
A	186	0.00498815	0.028	0.108871
R	187	0.00393925	0.029	0.133654
M	188	0.00668356	0.032	0.161665
G	189	0.00357824	0.035	0.186227
F	190	0.0048919	0.033	0.212213
V	191	0.00602806	0.036	0.228067
V	192	0.0020925	0.041	0.246949
V	193	0.00402043	0.041	0.260677
V	194	0.00220644	0.041	0.265085
E	195	0.00896821	0.039	0.255413
L	196	0.00662898	0.04	0.255058
T	197	0.0141254	0.04	0.254141
Q	198	0.0282974	0.038	0.258834
R	199	0.0629976	0.044	0.250105
P	200	0.082911	0.045	0.242415
T	201	0.080112	0.041	0.243884
R	202	0.0841912	0.042	0.254354
R	203	0.0686259	0.042	0.281302
T	204	0.0696648	0.048	0.313254
K	205	0.0417353	0.05	0.341151
A	206	0.00907812	0.05	0.369532
V	207	0.00501523	0.049	0.390567
G	208	0.00164139	0.047	0.405784
K	209	0.00192224	0.048	0.402113
I	210	0.000670103	0.046	0.393486
V	211	0.00173454	0.05	0.376825
E	212	0.00241007	0.047	0.347983
V	213	0.00388905	0.045	0.308248
L	214	0.00819209	0.043	0.260334
G	215	0.029613	0.042	0.226137
D	216	0.063303	0.04	0.203433
N	217	0.0819783	0.04	0.180476
M	218	0.0714454	0.037	0.176293
G	219	0.0642273	0.034	0.197743
T	220	0.0529859	0.031	0.228188
G	221	0.0293835	0.029	0.255013
M	222	0.0306672	0.033	0.275355
A	223	0.0207037	0.031	0.289058
V	224	0.0264386	0.03	0.295434
D	225	0.024653	0.029	0.282145
I	226	0.012731	0.023	0.257218
A	227	0.00481161	0.023	0.221244
L	228	0.00493751	0.022	0.189942
R	229	0.00579132	0.024	0.15891
T	230	0.00853007	0.024	0.148164
H	231	0.00526442	0.022	0.142666
E	232	0.00622026	0.022	0.13517
I	233	0.0027306	0.019	0.143803
P	234	0.00453713	0.022	0.158277
Y	235	0.0036396	0.025	0.174419
I	236	0.00355614	0.025	0.182168
W	237	0.00258598	0.036	0.198998
P	238	0.00396929	0.045	0.216453
Q	239	0.00727397	0.052	0.224072
A	240	0.00381908	0.065	0.220495
V	241	0.00268362	0.073	0.225647
E	242	0.013694	0.081	0.240691
Q	243	0.01399	0.093	0.271833
Q	244	0.013446	0.109	0.29668
V	245	0.0108176	0.126	0.33025
A	246	0.0229343	0.136	0.375179
G	247	0.0198492	0.147	0.411771
L	248	0.0207853	0.145	0.452805
K	249	0.0385798	0.147	0.471241
E	250	0.0334547	0.146	0.478758
E	251	0.0215986	0.152	0.469537
V	252	0.0213389	0.165	0.450884
P	253	0.0230451	0.18	0.439742
E	254	0.035119	0.173	0.426452
E	255	0.0299828	0.176	0.414014
A	256	0.0198769	0.188	0.405363
K	257	0.0433833	0.194	0.395364
A	258	0.021707	0.19	0.383994
G	259	0.0131578	0.184	0.373838
R	260	0.0108756	0.177	0.358599
V	261	0.0049077	0.174	0.355913
D	262	0.00333954	0.175	0.344023
L	263	0.00198863	0.168	0.338119
R	264	0.00297393	0.164	0.328144
D	265	0.00256839	0.168	0.324171
L	266	0.00300643	0.161	0.324094
P	267	0.00321867	0.149	0.321807
L	268	0.00264151	0.131	0.328616
V	269	0.00194138	0.12	0.321905
T	270	0.00150365	0.109	0.306935
I	271	0.00176007	0.098	0.293284
D	272	0.00424774	0.088	0.276357
G	273	0.0106902	0.083	0.259864
E	274	0.00504939	0.076	0.235663
D	275	0.00364934	0.07	0.224315
A	276	0.00515464	0.067	0.227319
R	277	0.00426753	0.069	0.24262
D	278	0.00736401	0.07	0.268765
F	279	0.00395698	0.067	0.306392
D	280	0.00232355	0.062	0.340541
D	281	0.00252372	0.061	0.367418
A	282	0.0022663	0.062	0.36566
V	283	0.00144288	0.066	0.34205
Y	284	0.00208035	0.064	0.298648
C	285	0.000758902	0.06	0.247256
E	286	0.00276124	0.056	0.195797
K	287	0.00326363	0.058	0.142312
K	288	0.0179226	0.053	0.104719
R	289	0.0302912	0.049	0.0811228
G	290	0.0404254	0.047	0.0675692
G	291	0.0236397	0.041	0.0697218
G	292	0.00394145	0.032	0.0669459
W	293	0.00118721	0.03	0.0688672
R	294	0.00140372	0.03	0.0677165
L	295	0.000334972	0.028	0.0678614
W	296	0.000580602	0.034	0.0688319
V	297	9.51424e-05	0.041	0.0689842
A	298	0.000315322	0.042	0.0696254
I	299	0.000172185	0.043	0.0728695
A	300	0.000716458	0.047	0.0695252
D	301	0.000593691	0.053	0.0690648
V	302	0.00129153	0.056	0.073749
S	303	0.00219902	0.063	0.0823501
Y	304	0.00316179	0.064	0.103947
Y	305	0.00371996	0.067	0.135227
V	306	0.00891758	0.073	0.183209
R	307	0.00704136	0.081	0.248574
P	308	0.0105004	0.087	0.308362
S	309	0.00612736	0.096	0.354036
T	310	0.00456662	0.11	0.380282
P	311	0.00519953	0.119	0.39527
L	312	0.0054612	0.121	0.414565
D	313	0.00762978	0.122	0.427095
R	314	0.00784117	0.123	0.435607
E	315	0.00520381	0.12	0.441932
A	316	0.00337952	0.118	0.446641
R	317	0.0080489	0.118	0.440189
N	318	0.00847635	0.112	0.430657
R	319	0.00284032	0.113	0.426521
G	320	0.00277749	0.111	0.415275
T	321	0.00429322	0.107	0.393032
S	322	0.00163855	0.1	0.358769
V	323	0.00392752	0.088	0.317935
Y	324	0.00166441	0.08	0.292022
F	325	0.00319184	0.077	0.283241
P	326	0.00347687	0.073	0.27984
S	327	0.00374096	0.065	0.270743
Q	328	0.00609172	0.057	0.235589
V	329	0.00781391	0.052	0.193569
I	330	0.00284481	0.048	0.165387
P	331	0.00155604	0.041	0.145042
M	332	0.0018333	0.037	0.13707
L	333	0.00170678	0.036	0.135188
P	334	0.00340848	0.032	0.14893
E	335	0.00393801	0.027	0.166019
V	336	0.00368809	0.024	0.183645
L	337	0.00465856	0.022	0.209791
S	338	0.00579551	0.022	0.233981
N	339	0.0098849	0.017	0.248607
G	340	0.0109511	0.016	0.235993
L	341	0.00833406	0.018	0.212311
C	342	0.00740664	0.017	0.186738
S	343	0.00689889	0.019	0.16447
L	344	0.00953511	0.022	0.151911
N	345	0.0127482	0.023	0.140669
P	346	0.00898948	0.023	0.123429
Q	347	0.0138054	0.025	0.110446
V	348	0.00669832	0.026	0.111825
D	349	0.00379541	0.024	0.125527
R	350	0.00289678	0.025	0.151206
L	351	0.000981517	0.025	0.1679
C	352	0.000662201	0.027	0.192481
M	353	0.000365326	0.024	0.218173
V	354	0.000436532	0.028	0.227919
C	355	0.00039974	0.023	0.226888
E	356	0.000423955	0.022	0.219018
M	357	0.000171537	0.021	0.205811
T	358	0.000737745	0.024	0.172886
V	359	0.00109976	0.023	0.140149
S	360	0.00461928	0.023	0.110343
S	361	0.00555197	0.021	0.100082
K	362	0.00559236	0.019	0.0972025
G	363	0.00566517	0.017	0.105998
R	364	0.00356993	0.022	0.12252
L	365	0.0025121	0.018	0.147918
T	366	0.000810069	0.021	0.171933
G	367	0.000391253	0.02	0.188561
Y	368	0.000551888	0.021	0.198702
K	369	0.000238307	0.021	0.195638
F	370	0.000287695	0.022	0.187996
Y	371	0.000753913	0.02	0.17769
E	372	0.000407513	0.019	0.164928
A	373	0.00138767	0.015	0.144981
V	374	0.00256362	0.014	0.121902
M	375	0.00134542	0.01	0.103361
S	376	0.00320135	0.01	0.0866162
S	377	0.00432789	0.009	0.0710479
H	378	0.00920946	0.009	0.0632768
A	379	0.00634485	0.01	0.0701057
R	380	0.00806642	0.013	0.0775846
L	381	0.00536054	0.012	0.0919848
T	382	0.00854773	0.016	0.110551
Y	383	0.00592555	0.016	0.142928
T	384	0.00607138	0.019	0.164572
K	385	0.0164501	0.02	0.185331
V	386	0.00416966	0.025	0.194031
W	387	0.0040685	0.027	0.199877
H	388	0.00598013	0.028	0.197854
I	389	0.00446717	0.029	0.19621
L	390	0.00437172	0.031	0.188845
Q	391	0.00820746	0.029	0.178696
G	392	0.0232447	0.033	0.171863
D	393	0.0120005	0.033	0.167312
Q	394	0.0158095	0.032	0.166165
D	395	0.0129082	0.033	0.169116
L	396	0.0123071	0.03	0.192738
R	397	0.0113372	0.029	0.224332
E	398	0.0120482	0.027	0.261192
Q	399	0.0113791	0.024	0.290904
Y	400	0.00548559	0.022	0.312193
A	401	0.00409076	0.019	0.324875
P	402	0.00291481	0.02	0.316646
L	403	0.00440807	0.017	0.295589
V	404	0.00162814	0.016	0.255805
K	405	0.001137	0.014	0.214273
H	406	0.0011339	0.013	0.173348
L	407	0.000801096	0.01	0.143619
E	408	0.00175308	0.011	0.11758
E	409	0.00165244	0.011	0.121955
L	410	0.00105611	0.013	0.140838
H	411	0.00134678	0.015	0.174765
N	412	0.00154572	0.021	0.2135
L	413	0.00156925	0.028	0.244043
Y	414	0.00248326	0.035	0.269471
K	415	0.00390165	0.04	0.285387
V	416	0.00388863	0.048	0.296233
L	417	0.00367153	0.053	0.28758
D	418	0.0086484	0.058	0.277315
K	419	0.00811518	0.059	0.269652
A	420	0.00546737	0.06	0.274606
R	421	0.0101177	0.062	0.282617
E	422	0.0176156	0.056	0.29726
E	423	0.0264056	0.057	0.318144
R	424	0.0262009	0.059	0.335674
G	425	0.0357183	0.057	0.340175
G	426	0.0273707	0.062	0.34108
I	427	0.0213859	0.063	0.342874
S	428	0.0228594	0.065	0.32174
F	429	0.0274575	0.064	0.311998
E	430	0.0276746	0.07	0.300012
S	431	0.0257163	0.072	0.285013
E	432	0.0322178	0.069	0.260916
E	433	0.0247436	0.07	0.241416
A	434	0.0150752	0.067	0.227484
K	435	0.0211148	0.068	0.208801
F	436	0.00979174	0.062	0.203208
I	437	0.00877687	0.06	0.207734
F	438	0.0165376	0.054	0.227885
N	439	0.0265071	0.053	0.24783
A	440	0.0349384	0.051	0.276034
E	441	0.0349957	0.052	0.301709
R	442	0.0216599	0.051	0.325538
R	443	0.0290178	0.053	0.335491
I	444	0.0107308	0.051	0.353975
E	445	0.00594595	0.052	0.369966
R	446	0.00179527	0.051	0.389978
I	447	0.0017975	0.049	0.418431
E	448	0.00359597	0.048	0.445388
Q	449	0.00456465	0.045	0.46992
T	450	0.00638659	0.048	0.474424
Q	451	0.00545846	0.044	0.463309
R	452	0.00500294	0.047	0.440136
N	453	0.00627821	0.045	0.409769
D	454	0.00421007	0.046	0.372915
A	455	0.00145134	0.042	0.342523
H	456	0.00340951	0.041	0.326475
K	457	0.00238592	0.043	0.309715
L	458	0.00173053	0.042	0.293253
I	459	0.00053604	0.038	0.275753
E	460	0.00130417	0.035	0.25944
E	461	0.000959348	0.035	0.230399
C	462	0.000244991	0.035	0.188357
M	463	0.000306972	0.029	0.140632
I	464	0.000329313	0.028	0.11031
L	465	0.000278467	0.022	0.0951497
A	466	9.22086e-05	0.022	0.0962239
N	467	0.000228894	0.019	0.109442
I	468	0.00049405	0.018	0.124511
S	469	0.00027525	0.019	0.135099
A	470	0.000156632	0.021	0.15021
A	471	0.000361096	0.023	0.154173
R	472	0.00172774	0.026	0.149172
F	473	0.000801561	0.027	0.145147
V	474	0.000428729	0.032	0.14342
E	475	0.0024131	0.037	0.151153
K	476	0.00259674	0.041	0.169305
A	477	0.00210096	0.044	0.194047
K	478	0.00349537	0.049	0.228947
E	479	0.00209288	0.052	0.281709
P	480	0.00280139	0.061	0.325538
A	481	0.00101819	0.063	0.355228
L	482	0.00101737	0.062	0.379583
F	483	0.000837322	0.06	0.406082
R	484	0.00051293	0.06	0.427433
I	485	0.000601495	0.06	0.433341
H	486	0.00328702	0.059	0.418321
D	487	0.00538364	0.058	0.38907
K	488	0.00677654	0.058	0.361033
P	489	0.00858868	0.059	0.321411
S	490	0.00450438	0.056	0.296632
T	491	0.0131751	0.055	0.278409
E	492	0.0152687	0.056	0.268882
A	493	0.0143461	0.058	0.273528
I	494	0.0127929	0.06	0.287706
T	495	0.0126122	0.063	0.30187
S	496	0.0102781	0.07	0.310578
F	497	0.00558419	0.071	0.314704
R	498	0.0101823	0.075	0.306549
S	499	0.0120614	0.081	0.292633
V	500	0.00994643	0.091	0.264762
L	501	0.0028513	0.098	0.256063
A	502	0.0103092	0.101	0.275749
E	503	0.0128356	0.102	0.301146
L	504	0.00578261	0.103	0.331141
G	505	0.0108244	0.103	0.370987
L	506	0.0106233	0.101	0.415862
E	507	0.0126404	0.097	0.441753
L	508	0.00639407	0.094	0.472913
P	509	0.0232545	0.092	0.488108
G	510	0.0325029	0.094	0.499647
G	511	0.0322476	0.097	0.496223
N	512	0.043935	0.098	0.48756
K	513	0.0203723	0.103	0.483773
P	514	0.00913088	0.11	0.492468
E	515	0.00803501	0.112	0.502704
P	516	0.0165543	0.118	0.517496
R	517	0.0144782	0.128	0.552089
D	518	0.00767456	0.135	0.574866
Y	519	0.00523768	0.13	0.597514
A	520	0.00500316	0.118	0.615676
E	521	0.00776009	0.117	0.622234
L	522	0.00564778	0.111	0.611289
L	523	0.00663563	0.103	0.586187
E	524	0.0149574	0.09	0.553688
S	525	0.0214114	0.084	0.503583
V	526	0.012223	0.076	0.451175
A	527	0.0155812	0.067	0.398487
D	528	0.0106439	0.06	0.364391
R	529	0.00774882	0.053	0.339789
P	530	0.00841244	0.047	0.33651
D	531	0.00650638	0.042	0.346851
A	532	0.00461218	0.037	0.363679
E	533	0.00773053	0.04	0.37813
M	534	0.00568019	0.04	0.38651
L	535	0.00284213	0.038	0.394431
Q	536	0.00581948	0.036	0.397001
T	537	0.00513428	0.038	0.386904
M	538	0.00362995	0.039	0.369426
L	539	0.00411858	0.039	0.354247
L	540	0.00498081	0.036	0.348885
R	541	0.00910938	0.034	0.347497
S	542	0.00871671	0.038	0.358486
M	543	0.00958396	0.035	0.365672
K	544	0.0188424	0.035	0.358756
Q	545	0.0370691	0.034	0.352828
A	546	0.0347638	0.035	0.344408
I	547	0.0243914	0.038	0.324439
Y	548	0.0290343	0.035	0.316982
D	549	0.0178198	0.034	0.315709
P	550	0.0216614	0.034	0.309633
E	551	0.0297716	0.031	0.287688
N	552	0.0233568	0.032	0.269572
R	553	0.0277698	0.031	0.257385
G	554	0.017142	0.029	0.251403
H	555	0.0164615	0.032	0.252496
F	556	0.010625	0.033	0.254282
G	557	0.00844558	0.03	0.246447
L	558	0.00723788	0.031	0.250804
A	559	0.00635582	0.031	0.24724
L	560	0.0111179	0.031	0.252826
Q	561	0.0143105	0.029	0.244348
S	562	0.00745164	0.029	0.223045
Y	563	0.00696931	0.026	0.194058
A	564	0.0033544	0.023	0.16906
H	565	0.00762543	0.019	0.144796
F	566	0.00387741	0.017	0.139126
T	567	0.00483461	0.017	0.150951
S	568	0.00360367	0.014	0.178389
P	569	0.00360823	0.015	0.190033
I	570	0.00337066	0.014	0.199003
R	571	0.00577472	0.016	0.197693
R	572	0.00199871	0.016	0.188756
Y	573	0.00143786	0.016	0.176004
P	574	0.00148421	0.015	0.15691
D	575	0.00328283	0.021	0.13747
L	576	0.00257972	0.022	0.122273
T	577	0.0018177	0.03	0.106714
L	578	0.00106397	0.034	0.114957
H	579	0.00271544	0.049	0.128344
R	580	0.00308798	0.066	0.1523
A	581	0.00165632	0.091	0.166994
I	582	0.00239697	0.113	0.190283
K	583	0.0066483	0.134	0.215794
Y	584	0.00840062	0.146	0.250833
L	585	0.00677426	0.152	0.279096
L	586	0.0132911	0.162	0.322567
A	587	0.0245704	0.169	0.357435
K	588	0.0718042	0.184	0.38973
E	589	0.164486	0.193	0.4072
Q	590	0.258332	0.203	0.415695
G	591	0.466972	0.224	0.416525
H	592	0.569369	0.228	0.435065
Q	593	0.721694	0.232	0.463735
G	594	0.722945	0.242	0.496791
N	595	0.750909	0.241	0.533557
T	596	0.772714	0.247	0.572137
T	597	0.770309	0.247	0.595586
E	598	0.735349	0.243	0.617184
T	599	0.592037	0.242	0.617279
G	600	0.389817	0.237	0.599858
G	601	0.196737	0.232	0.568134
Y	602	0.0891012	0.218	0.530708
H	603	0.0354488	0.206	0.476419
Y	604	0.0130012	0.19	0.435755
S	605	0.0108139	0.177	0.397266
M	606	0.0101255	0.163	0.377196
E	607	0.0130339	0.149	0.350431
E	608	0.0156379	0.139	0.323704
M	609	0.0128051	0.132	0.294503
L	610	0.00682668	0.127	0.283037
Q	611	0.00707056	0.122	0.28083
L	612	0.0033741	0.122	0.302213
G	613	0.00267584	0.121	0.331382
Q	614	0.00382606	0.12	0.361807
H	615	0.00425372	0.116	0.385733
C	616	0.00132689	0.113	0.416529
S	617	0.0028335	0.108	0.4364
M	618	0.00385418	0.108	0.455147
A	619	0.00434106	0.111	0.454853
E	620	0.00717884	0.11	0.447497
R	621	0.00521426	0.108	0.429384
R	622	0.00740367	0.104	0.409608
A	623	0.00358057	0.097	0.38534
D	624	0.00569311	0.097	0.359115
E	625	0.00718108	0.092	0.326302
A	626	0.00284219	0.086	0.295641
T	627	0.00269225	0.087	0.257403
R	628	0.00451576	0.08	0.224429
D	629	0.0047781	0.08	0.201505
V	630	0.00259768	0.082	0.190661
A	631	0.00378277	0.08	0.178805
D	632	0.00357439	0.076	0.165235
W	633	0.00373769	0.073	0.148604
L	634	0.00666741	0.064	0.133742
K	635	0.00491073	0.064	0.117402
C	636	0.00160485	0.061	0.10868
D	637	0.00606868	0.053	0.0851846
F	638	0.00374899	0.046	0.0661769
M	639	0.00189588	0.038	0.049376
L	640	0.00370098	0.03	0.0416567
D	641	0.00415677	0.027	0.0404906
Q	642	0.00383075	0.025	0.0448347
V	643	0.00355191	0.024	0.057753
G	644	0.0024232	0.023	0.0693684
N	645	0.00250901	0.021	0.0783525
V	646	0.00124315	0.022	0.0841589
F	647	0.00104893	0.019	0.0865037
K	648	0.000744206	0.021	0.0859937
G	649	0.000857155	0.021	0.0812638
V	650	0.0016198	0.022	0.0742516
I	651	0.000807297	0.021	0.0656961
S	652	0.00225095	0.023	0.0563873
S	653	0.00377972	0.024	0.0505955
V	654	0.00952687	0.023	0.0478048
T	655	0.00779199	0.025	0.0430822
G	656	0.00609092	0.023	0.0392292
F	657	0.00552868	0.022	0.036528
G	658	0.0039488	0.021	0.0340598
F	659	0.00296375	0.02	0.0327996
F	660	0.00255303	0.019	0.0330734
V	661	0.000405494	0.02	0.0343877
R	662	0.00311052	0.021	0.0317106
L	663	0.000659559	0.022	0.0302206
D	664	0.00401364	0.025	0.0296557
D	665	0.00461462	0.025	0.029714
L	666	0.00294561	0.022	0.0351493
F	667	0.00211689	0.022	0.0451182
I	668	0.00148601	0.022	0.0573504
D	669	0.00176579	0.026	0.0724431
G	670	0.00174415	0.031	0.0846245
L	671	0.00219531	0.029	0.0872643
V	672	0.000848703	0.028	0.0841358
H	673	0.00548582	0.032	0.089171
V	674	0.00453018	0.032	0.100193
S	675	0.0131318	0.036	0.108804
S	676	0.0112588	0.039	0.122185
L	677	0.0103207	0.039	0.138453
D	678	0.0223457	0.047	0.158706
N	679	0.0414721	0.058	0.190992
D	680	0.0225541	0.07	0.217757
Y	681	0.0218854	0.075	0.236911
Y	682	0.0201477	0.079	0.263055
R	683	0.0152508	0.083	0.290134
F	684	0.0135892	0.089	0.318466
D	685	0.0277563	0.093	0.336834
Q	686	0.0801669	0.097	0.356111
V	687	0.0772419	0.103	0.36554
G	688	0.033486	0.107	0.375015
Q	689	0.0284831	0.11	0.378136
R	690	0.0308106	0.11	0.378475
L	691	0.00739854	0.106	0.384928
M	692	0.0153907	0.102	0.401068
G	693	0.022611	0.104	0.420716
E	694	0.0334621	0.103	0.439482
S	695	0.0344196	0.103	0.454613
S	696	0.0307715	0.105	0.464998
G	697	0.0197234	0.112	0.47636
Q	698	0.0139007	0.12	0.473963
T	699	0.00907268	0.129	0.457004
Y	700	0.00589106	0.13	0.438939
R	701	0.00604131	0.131	0.420555
L	702	0.00757513	0.13	0.419533
G	703	0.00372645	0.132	0.410651
D	704	0.00662712	0.129	0.418431
R	705	0.00837206	0.129	0.409398
V	706	0.00199229	0.129	0.402293
E	707	0.00616692	0.125	0.40059
V	708	0.0026295	0.131	0.399625
R	709	0.010857	0.137	0.385984
V	710	0.00549435	0.138	0.374117
E	711	0.0199999	0.137	0.35519
A	712	0.0388402	0.144	0.335909
V	713	0.0907066	0.151	0.313461
N	714	0.0667227	0.168	0.292027
M	715	0.0963912	0.188	0.275968
D	716	0.111711	0.211	0.269424
E	717	0.0972504	0.224	0.276387
R	718	0.0541611	0.253	0.290652
K	719	0.0386162	0.289	0.31
I	720	0.0134788	0.327	0.345902
D	721	0.0122929	0.364	0.375472
F	722	0.00514769	0.399	0.413665
S	723	0.00757154	0.434	0.428482
L	724	0.00615673	0.465	0.43823
I	725	0.052865	0.497	0.437806
S	726	0.209288	0.535	0.439325
S	727	0.488569	0.569	0.435615
E	728	0.732983	0.598	0.429708
R	729	0.845051	0.628	0.42866
A	730	0.917333	0.665	0.448534
P	731	0.957208	0.701	0.478816
R	732	0.968958	0.733	0.524495
N	733	0.974603	0.762	0.570426
V	734	0.983185	0.791	0.619925
G	735	0.982529	0.821	0.669989
K	736	0.98544	0.839	0.714368
T	737	0.985411	0.861	0.739092
A	738	0.986909	0.881	0.746126
R	739	0.990811	0.905	0.746874
E	740	0.991153	0.922	0.747901
K	741	0.993335	0.936	0.738459
A	742	0.994087	0.943	0.733881
K	743	0.994483	0.954	0.732968
K	744	0.995811	0.959	0.73896
G	745	0.995432	0.955	0.753145
D	746	0.997373	0.948	0.763009
A	747	0.996744	0.943	0.766042
G	748	0.996585	0.947	0.761286
K	749	0.997304	0.947	0.750183
K	750	0.997259	0.948	0.728938
G	751	0.99679	0.947	0.709088
G	752	0.996787	0.955	0.692819
K	753	0.997317	0.962	0.680264
R	754	0.996834	0.968	0.675714
R	755	0.996372	0.979	0.667675
Q	756	0.996228	0.966	0.654008
V	757	0.997073	0.963	0.644858
G	758	0.994992	0.963	0.641131
K	759	0.995405	0.966	0.634751
K	760	0.992981	0.954	0.616907
V	761	0.992884	0.95	0.600504
N	762	0.991641	0.943	0.583471
F	763	0.98934	0.933	0.583003
E	764	0.98882	0.94	0.586751
P	765	0.990928	0.937	0.599518
D	766	0.990943	0.942	0.611201
S	767	0.988994	0.941	0.618801
A	768	0.987058	0.935	0.62283
F	769	0.989722	0.943	0.640164
R	770	0.989379	0.948	0.661879
G	771	0.991209	0.949	0.687911
E	772	0.995156	0.959	0.703857
K	773	0.996023	0.957	0.714426
K	774	0.996106	0.963	0.724225
T	775	0.997868	0.96	0.735916
K	776	0.998143	0.957	0.754486
P	777	0.997535	0.96	0.776558
K	778	0.997631	0.957	0.789564
A	779	0.997806	0.965	0.802399
A	780	0.997317	0.966	0.821908
K	781	0.997254	0.967	0.84733
K	782	0.996941	0.97	0.865804
D	783	0.997507	0.956	0.882403
A	784	0.997221	0.953	0.881357
R	785	0.996812	0.958	0.866686
K	786	0.996136	0.945	0.84541
A	787	0.996398	0.938	0.818688
K	788	0.996675	0.931	0.796701
K	789	0.995804	0.915	0.787884
P	790	0.994521	0.908	0.775954
S	791	0.992643	0.89	0.767314
A	792	0.985266	0.893	0.760776
K	793	0.982909	0.888	0.764789
T	794	0.98448	0.892	0.777224
Q	795	0.982287	0.881	0.787247
K	796	0.9813	0.883	0.788433
I	797	0.982238	0.879	0.781255
A	798	0.980466	0.886	0.771561
A	799	0.981594	0.883	0.764376
A	800	0.981898	0.886	0.748446
T	801	0.986145	0.887	0.725143
K	802	0.986895	0.879	0.697731
A	803	0.985376	0.886	0.672537
K	804	0.989505	0.893	0.65364
R	805	0.992286	0.882	0.637513
A	806	0.989071	0.869	0.631425
A	807	0.99109	0.864	0.637063
K	808	0.990587	0.855	0.654126
K	809	0.990252	0.85	0.679701
K	810	0.990331	0.851	0.707635
V	811	0.989379	0.829	0.727913
A	812	0.984941	0.831	0.726027
E	813	0.978945	0.814	0.682358
